# Metabolic disease-relevant stimuli unmask context-dependent genetic regulation of cardiometabolic loci in human adipocytes

**DOI:** 10.64898/2026.08.12.744187

**Authors:** Yi Huang, Joaquin Perez-Schindler, Sanchari Datta, Yijia Christiana Liu, Bellis Min, Mayank Murali, Renee M. Gibson, Adam G. Maynard, Nivedita Nambrath, Phil Kubitz, Sunita V. Singh Poma, Wei-Lin Qiu, Kyra Henriques, Thiago M. Batista, Bandana Sharma, Thouis R. Jones, Robin Andersson, Hesam Dashti, Cornelia Griggs, Ben Neale, Wei Zhou, Melina Claussnitzer

**Author notes:** These authors contributed equally to this work (Yi Huang, Joaquin Perez-Schindler).

## Abstract

Genome-wide association studies (GWAS) have identified thousands of loci associated with cardiometabolic disease, yet translating these associations into regulatory mechanisms, effector genes, and cellular programs remains a major challenge. A key limitation is that genetic effects are often highly context dependent, varying across cell states and environmental conditions that are difficult to model at scale. Here, we leverage *CellGenBank*, a population-scale biobank of primary human adipose-derived mesenchymal stem cells (AMSCs), to implement a multi-donor cell village *in vitro* system to map cardiometabolic disease genetic variation across adipocyte differentiation and metabolic stress conditions.

We pooled AMSCs from 118 donors into multiplexed villages, differentiated them toward adipocytes, and profiled chromatin accessibility and gene expression using single-nucleus multiome sequencing under four disease-relevant conditions: basal, elevated free fatty acids, low glucose, and hypoxia. By combining with genetic demultiplexing, we quantify how regulatory element activity, gene expression, and higher-order cellular programs are modulated by both genotype and environmental context.

Across conditions, we identify widespread context-specific cis-regulatory effects, including expression and chromatin accessibility quantitative trait loci that are masked in baseline states. Genetic effects frequently converge on coordinated transcriptional programs linked to lipid metabolism, insulin responsiveness, and stress adaptation, enabling the identification of cellular program QTLs that bridge variants, genes, and disease-relevant phenotypes. Integration with cardiometabolic GWAS reveals enhanced colocalization in condition- and state-resolved analyses, highlighting the importance of modeling environmental context to resolve disease mechanisms.

Together, our study establishes large-scale adipocyte cell villages as a powerful and generalizable framework to map the context-dependent regulatory architecture of cardiometabolic disease and provides a resource linking human genetic variation to adipocyte cellular programs.
