## Supplemental Table 1-33 for "Metabolic disease-relevant stimuli unmask context-dependent genetic regulation of cardiometabolic loci in human adipocytes": 00_manifest.csv

sheet	title	csv_file
Table S1	Supplementary Table 1. Donor characteristics	Table_S1_Donor_characteristics.csv
Table S2	Supplementary Table 2. snMultiome sequencing QC metrics	Table_S2_snMultiome_sequencing_QC_metrics.csv
Table S3	Supplementary Table 3. Transcriptomic signatures of cNMF clusters	Table_S3_Transcriptomic_signatures_of_cNMF_clusters.csv
Table S4	Supplementary Table 4. Transcriptomic signature enrichment pathway analysis of cNMF clusters	Table_S4_Transcriptomic_signature_enrichment_pathway_analysis_of_cNMF.csv
Table S5	Supplementary Table 5. Cell state marker genes	Table_S5_Cell_state_marker_genes.csv
Table S6	Supplementary Table 6. Cell state marker snATAC-seq peaks	Table_S6_Cell_state_marker_snATAC_seq_peaks.csv
Table S7	Supplementary Table 7. Cell state marker TF motifs	Table_S7_Cell_state_marker_TF_motifs.csv
Table S8	Supplementary Table 8. Cell state transcriptomic signature enrichment pathway analysis	Table_S8_Cell_state_transcriptomic_signature_enrichment_pathway_analy.csv
Table S9	Supplementary Table 9. DEGs between stimulatory groups	Table_S9_DEGs_between_stimulatory_groups.csv
Table S10	Supplementary Table 10. DAPs between stimulatory groups	Table_S10_DAPs_between_stimulatory_groups.csv
Table S11	Supplementary Table 11. Enrichment pathway analysis of DEGs	Table_S11_Enrichment_pathway_analysis_of_DEGs.csv
Table S12	Supplementary Table 12. scE2G peak to gene links	Table_S12_scE2G_peak_to_gene_links.csv
Table S13	Supplementary Table 13. DAPs TF motifs enrichment analysis	Table_S13_DAPs_TF_motifs_enrichment_analysis.csv
Table S14	Supplementary Table 14. DAPs TF motifs PPI clusters	Table_S14_DAPs_TF_motifs_PPI_clusters.csv
Table S15	Supplementary Table 15. Statistics of the scDRS group-level analysis across cell state	Table_S15_Statistics_of_the_scDRS_group_level_analysis_across_cell_sta.csv
Table S16	Supplementary Table 16. Enrichment pathway analysis of DEGs between high-scDRS and low-scDRS SWAT cells	Table_S16_Enrichment_pathway_analysis_of_DEGs_between_high_scDRS_and_l.csv
Table S17	Supplementary Table 17. Statistics of the scDRS group-level analysis across cell state and stimuli	Table_S17_Statistics_of_the_scDRS_group_level_analysis_across_cell_sta.csv
Table S18	Supplementary Table 18. Statistics of the scDRS vs PC correlation	Table_S18_Statistics_of_the_scDRS_vs_PC_correlation.csv
Table S19	Supplementary Table 19. pseudobulk eQTLs	Table_S19_pseudobulk_eQTLs.csv
Table S20	Supplementary Table 20. pseudobulk caQTLs	Table_S20_pseudobulk_caQTLs.csv
Table S21	Supplementary Table 21. Single-cell context eQTLs	Table_S21_Single_cell_context_eQTLs.csv
Table S22	Supplementary Table 22. Genomic distributions of single-cell context eQTLs	Table_S22_Genomic_distributions_of_single_cell_context_eQTLs.csv
Table S23	Supplementary Table 23. Colocalization between eQTLs and caQTLs	Table_S23_Colocalization_between_eQTLs_and_caQTLs.csv
Table S24	Supplementary Table 24. Colocalization between single-cell context eQTLs and GWAS traits	Table_S24_Colocalization_between_single_cell_context_eQTLs_and_GWAS_tr.csv
Table S25	Supplementary Table 25. Colocalization between caQTLs and GWAS traits	Table_S25_Colocalization_between_caQTLs_and_GWAS_traits.csv
Table S26	Supplementary Table 26. Binding TFs at NCOR2 locus	Table_S26_Binding_TFs_at_NCOR2_locus.csv
Table S27	Supplementary Table 27. SMR between single-cell context eQTLs and GWAS traits	Table_S27_SMR_between_single_cell_context_eQTLs_and_GWAS_traits.csv
Table S28	Supplementary Table 28. SMR between caQTLs and GWAS traits	Table_S28_SMR_between_caQTLs_and_GWAS_traits.csv
Table S29	Supplementary Table 29. SMR between caQTLs and eQTLs	Table_S29_SMR_between_caQTLs_and_eQTLs.csv
Table S30	Supplementary Table 30. SMR 3-way regulatory cascade	Table_S30_SMR_3_way_regulatory_cascade.csv
Table S31	Supplementary Table 31. Adipose biological processes after CITED2 knockdown	Table_S31_Adipose_biological_processes_after_CITED2_knockdown.csv
Table S32	Supplementary Table 32. cpQTLs	Table_S32_cpQTLs.csv
Table S33	Supplementary Table 33. Adipose biological processes after TCF7L2 knockdown	Table_S33_Adipose_biological_processes_after_TCF7L2_knockdown.csv
