## Supplemental Table 1-33 for "Metabolic disease-relevant stimuli unmask context-dependent genetic regulation of cardiometabolic loci in human adipocytes": Table_S2_snMultiome_sequencing_QC_metrics.csv

sample ID*	N cells from Cell Ranger	N singlets after Dropulation$	Doublet/empty droplet rate (%)	QC (min nFeature_RNA)	QC (max percent.mt)	Mean genes per cell after QC	Mean UMI per cell after QC	N cells after QC (snRNA-seq)	QC (min TSS enrichment score)	QC (min nFragments_ATAC)	QC (max nFragments_ATAC)	N cells after QC and intersections with RNA modality (snATAC-seq)
d0_v1	30423.0	21682.0	28.73	200.0	15.0	2651.0	5721.0	21673.0	10.0	5000.0	2000000.0	20556.0
d0_v2	27469.0	20716.0	24.58	200.0	15.0	3304.0	7581.0	20711.0	10.0	5000.0	2000000.0	18155.0
d0_1_v3	15306.0	12041.0	21.33	200.0	15.0	3352.0	8720.0	12034.0	10.0	5000.0	2000000.0	11202.0
d0_2_v3	16342.0	12646.0	22.62	200.0	15.0	3319.0	8487.0	12643.0	10.0	5000.0	2000000.0	11833.0
d0_1_v4	19660.0	15137.0	23.01	200.0	15.0	3473.0	8960.0	15130.0	10.0	5000.0	2000000.0	14065.0
d0_2_v4	20474.0	15813.0	22.77	200.0	15.0	3472.0	8960.0	15802.0	10.0	5000.0	2000000.0	14856.0
d14_basal_v1	20656.0	13796.0	33.21	200.0	15.0	2442.0	6211.0	13661.0	10.0	5000.0	2000000.0	13258.0
d14_basal_v2	22631.0	14899.0	34.17	200.0	15.0	3035.0	8041.0	14788.0	10.0	5000.0	2000000.0	13426.0
d14_basal_1_v3	17205.0	11146.0	35.22	200.0	15.0	3417.0	10200.0	11000.0	10.0	5000.0	2000000.0	9689.0
d14_basal_2_v3	16861.0	11075.0	34.32	200.0	15.0	3384.0	10222.0	10888.0	10.0	5000.0	2000000.0	9698.0
d14_basal_1_v4	17362.0	12205.0	29.7	200.0	15.0	3811.0	12475.0	12134.0	10.0	5000.0	2000000.0	11416.0
d14_basal_2_v4	17494.0	12209.0	30.21	200.0	15.0	3925.0	13442.0	12126.0	10.0	5000.0	2000000.0	11722.0
d14_FFA_v1	21316.0	13980.0	34.42	200.0	15.0	2159.0	4909.0	13860.0	10.0	5000.0	2000000.0	13489.0
d14_FFA_v2	12568.0	8380.0	33.32	200.0	15.0	3454.0	9445.0	7896.0	10.0	5000.0	2000000.0	7167.0
d14_FFA_1_v3	16492.0	10949.0	33.61	200.0	15.0	3337.0	9107.0	10850.0	10.0	5000.0	2000000.0	9573.0
d14_FFA_2_v3	16287.0	10626.0	34.76	200.0	15.0	3199.0	8522.0	10527.0	10.0	5000.0	2000000.0	9422.0
d14_FFA_1_v4	12113.0	7560.0	37.59	200.0	15.0	3294.0	8831.0	7518.0	10.0	5000.0	2000000.0	7262.0
d14_FFA_2_v4	11168.0	6955.0	37.72	200.0	15.0	3351.0	9063.0	6915.0	10.0	5000.0	2000000.0	6729.0
d14_LowGlucose_v1	16709.0	10506.0	37.12	200.0	15.0	2260.0	5111.0	10305.0	10.0	5000.0	2000000.0	10069.0
d14_LowGlucose_v2	24229.0	15724.0	35.1	200.0	15.0	2871.0	7267.0	15590.0	10.0	5000.0	2000000.0	14224.0
d14_LowGlucose_1_v3	18651.0	12057.0	35.35	200.0	15.0	3153.0	8383.0	11926.0	10.0	5000.0	2000000.0	10521.0
d14_LowGlucose_2_v3	17680.0	11905.0	32.66	200.0	15.0	3380.0	9479.0	11788.0	10.0	5000.0	2000000.0	10300.0
d14_LowGlucose_1_v4	13163.0	8372.0	36.4	200.0	15.0	3568.0	11059.0	8354.0	10.0	5000.0	2000000.0	8135.0
d14_LowGlucose_2_v4	12408.0	8132.0	34.46	200.0	15.0	3758.0	12154.0	8114.0	10.0	5000.0	2000000.0	7841.0
d14_Hypoxia_v2	6585.0	4467.0	32.16	200.0	15.0	4421.0	16204.0	4466.0	10.0	5000.0	2000000.0	4086.0
d14_Hypoxia_1_v3	15100.0	9935.0	34.21	200.0	15.0	3156.0	8849.0	9922.0	10.0	5000.0	2000000.0	8391.0
d14_Hypoxia_2_v3	15123.0	10182.0	32.67	200.0	15.0	3310.0	9523.0	10165.0	10.0	5000.0	2000000.0	8807.0
d14_Hypoxia_1_v4	11725.0	8471.0	27.75	200.0	15.0	3960.0	14229.0	8467.0	10.0	5000.0	2000000.0	8108.0
d14_Hypoxia_2_v4	11777.0	8418.0	28.52	200.0	15.0	3884.0	13752.0	8413.0	10.0	5000.0	2000000.0	8088.0
TOTAL	494977							337666				312088
*SampleID nomenclature: day_stimuli_village batch
$After performing Dropulation, only singlets will be kept, the empty droplets and multiplets were removed
	17068.17241	11723.58621	31.64448276	200	15	3313.793103	9479.551724	11643.65517	10	5000	2000000	10761.65517
