## Supplemental Table 1-33 for "Metabolic disease-relevant stimuli unmask context-dependent genetic regulation of cardiometabolic loci in human adipocytes": Table_S3_Transcriptomic_signatures_of_cNMF_clusters.csv

Cluster 1	Cluster 2	Cluster 3	Cluster 4	Cluster 5	Cluster 6
ADAMTSL1	SVEP1	GPAM	GLS	TIMP1	ANLN
ADAM12	FBLN1	PPARG	TPM1	GAPDH	DIAPH3
BNC2	C1R	ACSL1	ITGBL1	TMSB4X	ASPM
MIR31HG	C1S	ME1	COL11A1	VIM	TPX2
PSD3	DCN	GRK3	THBS1	PFN1	TOP2A
LINC01060	SOD3	TMEM135	CCN2	ACTB	CIT
BBOX1-AS1	SERPINF1	ACACB	CALD1	S100A6	CDK1
TRIO	MMP2	SCD	EDIL3	S100A11	NUSAP1
MIR100HG	TMEM45A	ACACA	LMO7	SH3BGRL3	KNL1
ENOX1	SERPING1	ACSS2	COL8A1	EEF1A1	KIF20B
DCBLD2	FBLN2	GHR	COL12A1	TMSB10	BUB1
EXT1	CFD	ZNF117	ATP10A	CFL1	NCAPG
TSHZ2	PDGFD	CD36	DDAH1	LOX	BUB1B
ADAMTS6	SRPX	DGAT2	AC083870.1	MT2A	KIF18A
SLC4A7	NID1	LPIN1	C1orf198	S100A10	CENPE
DPP4	ADM	ELOVL5	MYLK	LDHA	KIF11
FCHSD2	NEGR1	SOX5	LIMCH1	CTSB	KIF14
DTWD1	SELENOP	G0S2	LMCD1	ANXA2	KIF4A
IFT80	MFAP4	PDE3B	DMD	CD59	ARHGAP11B
HMCN1	APOD	ELOVL6	PAWR	LGALS1	GTSE1
PDGFRA	DPT	ABCD2	NRXN3	ANXA5	PRC1
FAP	LAPTM4A	PNPLA3	CDH2	RPLP1	NDC80
NEK10	CDON	CLMN	CRIM1	RPS2	UBE2C
PPFIBP1	PLPP3	FASN	CTIF	TPI1	KIF18B
NAV3	SLIT3	SAT1	ITGA11	CD63	NUF2
DST	CCDC80	HK2	ROR1	MT-ND4	MELK
MIR222HG	REV3L	ACLY	MSRB3	ENO1	CEP55
SEMA3C	GPNMB	PRXL2A	INHBA	RPL8	TTK
KCND2	AEBP1	SOS1	GRAMD2B	RPS6	POLQ
EBF2	PARD3B	MLXIPL	AC113383.1	RPL3	KIF23
BICD1	COL6A1	FADS1	ACTA2	B2M	PBK
LINC01605	SMPDL3A	INSIG1	PLOD2	RPLP0	CDCA8
AUTS2	SETBP1	ERV3-1	KCTD16	RPL7A	SMC4
RBPJ	COL3A1	VKORC1L1	AC013652.1	MYL6	HJURP
SDCCAG8	CTHRC1	CYB5A	SEPTIN11	TPT1	NEIL3
SERTAD2	SEPTIN7	DLAT	ACVR2A	HSPB1	DLGAP5
AL109930.1	GSN	ABCA1	PDE1C	RPL13	CEP128
DOCK10	SMOC2	APBB1IP	NUAK1	RPL15	MKI67
RABGEF1	CST3	PCOLCE2	NEK7	PPIA	CDCA2
SNX9	RARRES2	LINC00632	PEAK1	MFGE8	CCNB1
SPRED1	AP002989.1	ADIPOR2	LINC00578	ACTG1	AURKB
RFX8	PCOLCE	FABP4	AL078459.1	FN1	KIFC1
LINC00513	TRAM1	MGST1	ACTN1	RPL13A	LMNB1
FOXP1	LSAMP	GBE1	PRKD1	PRDX1	SPC25
CNIH3	CYBRD1	SORT1	TPD52L1	PKM	FAM83D
LINC01050	PMP22	ECHDC1	SLC8A1	RPS4X	SGO2
COLEC12	DOK6	SLC7A6	MYH10	RPL4	APOLD1
LGR4	MYO1D	ACER3	C5orf46	MFAP5	PRR11
CSMD2	ELN	SREBF1	CCN1	MYL12B	CENPK
BICC1	CCPG1	OSBPL11	AC008056.1	FTH1	IQGAP3
ABI3BP	SAMHD1	ADIPOQ	NR2F1-AS1	VKORC1	HMMR
BABAM2	AC097518.2	PNPLA2	MYH9	MT-CO2	NSD2
RALGPS2	CEBPD	NEAT1	NALCN	MT-ATP6	KIF2C
PRKCA	GPC3	LPCAT3	LINC02694	EEF1G	RACGAP1
SCFD2	FBLN5	LPL	PALLD	RPL10	ECT2
HMGA2	CPE	PLIN1	MAGI1	RPSA	DEPDC1
TSPAN5	LUM	AMBRA1	LINC02615	NME2	SHCBP1
THSD4	MITF	LGALS12	ELL2	RPS3	TACC3
FAM20A	IFITM3	SIK2	IGFBP3	RPL6	LINC01572
UACA	HTRA1	PRUNE2	OXTR	GAS6	BIRC5
NTNG1	ZFP36L2	LIPE-AS1	CDC42EP3	RPL5	CIP2A
BBOX1	MGP	GPD1	PCDH9	TUBB	CKAP2
NRP1	CYP7B1	SORBS1	IGFBP7	TUBA1B	RRM2
PAPPA	TMEM119	SHMT1	BMT2	SERPINE2	AURKA
DPYD	OLFML3	LSS	WWC2	RPL7	DEPDC1B
RUNX1	COL1A2	MCAM	AC093535.1	PGK1	KPNA2
SRGAP1	CCN5	AC018616.1	LDLRAD4	RPL11	KIF15
SAXO1	FSTL1	TPRG1	TSC22D1	OAZ1	CDC25C
GRIA3	FLRT2	PPP2R5A	MBNL1	RPL23	CKAP2L
OXR1	SLC40A1	ITGA7	FTO	RPL28	ARHGAP11A
PTK2	PNRC1	IRS1	LBH	RPL41	TMPO
STXBP5-AS1	COL6A2	NRCAM	TPM2	RACK1	CDCA3
KIAA1549L	MFSD4B	PRKAR2B	PARD3B	COL1A1	FBXO5
FNDC3B	TXNRD1	FHIT	MAMLD1	MT-CO1	BARD1
TSHZ3	PODN	PLIN4	POSTN	SPARC	NCAPG2
ATXN1	NNMT	ZBED3-AS1	CNN1	S100A16	CDC20
NUMB	C3	PLAAT3	TNS3	PPIB	EZH2
CEP170	ADAMTS5	RETREG1	SUGCT	RPS18	KIF20A
PAMR1	COL16A1	EBF1	PPP1R14A	RPS14	PLK1
CDK14	A2M	TRHDE	LMCD1-AS1	SERF2	STIL
TRERF1	SFT2D2	PLIN2	FER	EEF2	NCAPH
GFPT2	PEAK1	SLC2A5	SORBS2	CD99	CENPI
MOXD1	LRIG3	CIDEC	SERPINE1	MT-CO3	STMN1
PCNX2	HIF3A	FZD4	PRSS23	HSP90AB1	MIR924HG
RASAL2	EFEMP1	2026-03-01 00:00:00	THBS2	MYL12A	ESCO2
HMGA2-AS1	LAMC1	MVD	OSBPL10	MIF	TROAP
GLIS3	LPAR1	LIPE	AOPEP	RPL19	ARL6IP1
CD44	TMEM59	AQP7	ANKRD1	RPS8	BRIP1
LINC02511	IL6ST	KLB	LIMS2	ITGB1	CENPF
PRRX1	DCLK1	THRSP	PKP4	EIF4A1	CDKN3
RBMS1	COL21A1	PFKFB1	MYL9	NACA	CCNA2
LDB2	TMEM176B	AR	CACNB4	MT-ND2	SKA3
SMAD3	ASPN	AKR1C1	RBMS3	RPS3A	HMGB2
LTBP1	SPART	EHBP1	AL356277.3	RAN	C21orf58
SMG6	CSF1	FOXO1	TAGLN	RPS23	PARPBP
RGS17	TWIST2	ZFPM2	AC063944.1	RPL18A	MYBL1
JARID2	GAS1	PPARGC1B	AL133268.4	RPS19	RFC3
CBLB	ITM2B	NFIA	KIRREL3	RPS27A	CCNF
FAM216B	CD248	ASPH	COL4A1	TXN	CCDC150
ARHGAP24	DEPTOR	FMNL2	ATP1B1	CKAP4	PTTG1
