## Supplemental Table 1-33 for "Metabolic disease-relevant stimuli unmask context-dependent genetic regulation of cardiometabolic loci in human adipocytes": Table_S14_DAPs_TF_motifs_PPI_clusters.csv

#clustering method	cluster number	cluster color	hex color	gene count	primary description	secondary description	tertiary description	protein names	Cell_state_and_stimulus
MCL	1.0	Red	#ff0000	4.0	RUNX3 regulates YAP1-mediated transcription	Hippo signaling	-	TEAD3, TEAD1, TEAD2, TEAD4	Adipocytes_FFA_DAP_down.tsv
MCL	2.0	Yellow	#fff865	3.0	Cold shock protein domain	-	-	YBX2, YBX1, YBX3	Adipocytes_FFA_DAP_down.tsv
MCL	3.0	Green	#0eb200	2.0	STAT5 Activation	Taurine metabolism	-	STAT5B, STAT5A	Adipocytes_FFA_DAP_down.tsv
MCL	4.0	Cyan	#65ffec	2.0	NF-kappaB complex	Ig-like, plexins, transcription factors	-	REL, RELA	Adipocytes_FFA_DAP_down.tsv
MCL	5.0	Blue	#001cb2	2.0	ISGF3 complex	STAT protein, protein interaction domain	-	STAT1, STAT2	Adipocytes_FFA_DAP_down.tsv
MCL	1.0	Red	#ff0000	6.0	Basic region leucin zipper	Transcription factor AP-1 complex	-	JUND, JUNB, FOSL2, FOS, JUN, NFE2L2	Adipocytes_FFA_DAP_up.tsv
MCL	2.0	Yellow	#fff865	4.0	Basic region leucin zipper	-	-	CREB5, BACH2, BACH1, CREB3L4	Adipocytes_FFA_DAP_up.tsv
MCL	3.0	Green	#0eb200	2.0	MADS	-	-	SRF, MEF2D	Adipocytes_FFA_DAP_up.tsv
MCL	4.0	Cyan	#65ffec	2.0	-	-	-	SP1, KLF6	Adipocytes_FFA_DAP_up.tsv
MCL	5.0	Blue	#001cb2	2.0	Regulation of chemokine (C-X-C motif) ligand 2 production	-	-	KLF4, FOXP1	Adipocytes_FFA_DAP_up.tsv
MCL	1.0	Red	#ff0000	15.0	Nuclear Receptor transcription pathway	Ligand binding domain of hormone receptors	Nuclear receptor activity	RARA, PPARG, RARG, RARB, RXRB, RXRA, NR1H2, HMGA1, NR0B1, NR1H3, PPARD, NR4A2, PPARA, THRB, NR4A1	Adipocytes_Hypoxia_DAP_down.tsv
MCL	2.0	Salmon	#ff7c65	10.0	STAT protein, protein interaction domain	-	-	STAT3, HIC1, STAT6, IRF9, STAT4, STAT5A, STAT5B, STAT1, STAT2, RBPJ	Adipocytes_Hypoxia_DAP_down.tsv
MCL	3.0	Fire Brick	#b23300	6.0	Transcriptional regulation by RUNX3	beta-catenin-TCF complex	-	SOX4, TCF7, TCF7L1, TCF7L2, TEAD3, TEAD4	Adipocytes_Hypoxia_DAP_down.tsv
MCL	4.0	Brown	#ffa865	6.0	Leucine rich region	-	-	ZSCAN1, ZNF24, ZNF18, ZKSCAN1, ZSCAN16, ZSCAN9	Adipocytes_Hypoxia_DAP_down.tsv
MCL	5.0	Dark Golden Rod 2	#b26700	6.0	Basic region leucin zipper	-	-	CEBPB, ATF3, CEBPG, CEBPD, CEBPA, ATF5	Adipocytes_Hypoxia_DAP_down.tsv
MCL	6.0	Sandy Brown	#ffd565	6.0	Nuclear Receptor transcription pathway	Nuclear estrogen receptor activity	c4 zinc finger in nuclear hormone receptors	ESR1, NR2F1, GTF2B, BCL11B, ESR2, TRPS1	Adipocytes_Hypoxia_DAP_down.tsv
MCL	7.0	Dark Golden Rod	#b29b00	5.0	MADS	-	-	MEF2C, MEF2D, MEF2B, NFATC4, NFATC1	Adipocytes_Hypoxia_DAP_down.tsv
MCL	8.0	Yellow	#fcff65	4.0	Cold shock protein domain	-	-	YBX2, YBX1, YBX3, MECP2	Adipocytes_Hypoxia_DAP_down.tsv
MCL	9.0	Olive	#95b200	4.0	E-box binding	-	-	TWIST1, TCF3, TCF12, HAND2	Adipocytes_Hypoxia_DAP_down.tsv
MCL	10.0	Green	#cfff65	4.0	Heteromeric SMAD protein complex	Domain B in dwarfin family proteins	-	SMAD4, SMAD1, SMAD5, TFE3	Adipocytes_Hypoxia_DAP_down.tsv
MCL	11.0	Aquamarine	#75efc5	4.0	RNA Polymerase III Transcription Termination	Domain A in dwarfin family proteins	CTF transcription factor/nuclear factor 1	NFIX, NFIA, NFIB, NFIC	Adipocytes_Hypoxia_DAP_down.tsv
MCL	12.0	Cyan	#75efd7	4.0	Mixed, incl. PBX, PBC domain, and Homeobox protein PKNOX/Meis, N-terminal	-	-	PBX1, PKNOX1, PBX2, PKNOX2	Adipocytes_Hypoxia_DAP_down.tsv
MCL	13.0	Aquamarine 2	#75efe9	3.0	Steroid-binding	SUMOylation of intracellular receptors	-	NR3C1, AR, NR3C2	Adipocytes_Hypoxia_DAP_down.tsv
MCL	14.0	Sky Blue 2	#75e4ef	3.0	Circadian rhythm	-	-	NR1D1, NR1D2, CLOCK	Adipocytes_Hypoxia_DAP_down.tsv
MCL	15.0	Blue	#75d2ef	3.0	Homeobox protein, antennapedia type, conserved site, and Proximal/distal pattern formation	-	-	MEIS1, MEIS2, MEIS3	Adipocytes_Hypoxia_DAP_down.tsv
MCL	16.0	Sky Blue	#75c0ef	3.0	Histone deacetylase complex, and Protein of unknown function DUF3504	-	-	REST, HMG20B, HMG20A	Adipocytes_Hypoxia_DAP_down.tsv
MCL	17.0	Cornflower Blue 3	#75afef	3.0	Spinal cord oligodendrocyte cell differentiation	Mixed, incl. CTF transcription factor/nuclear factor 1, and FOXP, coiled-coil domain	-	SOX13, ZNF7, SOX6	Adipocytes_Hypoxia_DAP_down.tsv
MCL	18.0	Cornflower Blue	#759def	2.0	-	-	-	NFE2L3, MAFG	Adipocytes_Hypoxia_DAP_down.tsv
MCL	19.0	Cornflower Blue 2	#758bef	2.0	Mulibrey nanism, and KRAB domain superfamily	-	-	ZNF416, ZNF211	Adipocytes_Hypoxia_DAP_down.tsv
MCL	20.0	Medium Slate Blue 2	#7579ef	2.0	-	-	-	TFAP4, BPTF	Adipocytes_Hypoxia_DAP_down.tsv
MCL	21.0	Medium Slate Blue	#8275ef	2.0	Positive regulation of mesenchymal cell apoptotic process	-	-	MSX2, MSX1	Adipocytes_Hypoxia_DAP_down.tsv
MCL	22.0	Medium Purple	#9475ef	2.0	-	-	-	ZNF45, ZNF169	Adipocytes_Hypoxia_DAP_down.tsv
MCL	23.0	Medium Purple 2	#a675ef	2.0	-	-	-	NR2F6, NR2F2	Adipocytes_Hypoxia_DAP_down.tsv
MCL	24.0	Medium Orchid	#b875ef	2.0	-	-	-	ZNF22, ZNF808	Adipocytes_Hypoxia_DAP_down.tsv
MCL	25.0	Orchid 3	#c975ef	2.0	Urofacial syndrome, and KRAB domain superfamily	-	-	ZNF561, ZNF562	Adipocytes_Hypoxia_DAP_down.tsv
MCL	26.0	Orchid	#db75ef	2.0	Integrated stress response signaling	-	-	MAF, MAFB	Adipocytes_Hypoxia_DAP_down.tsv
MCL	27.0	Purple	#ed75ef	2.0	Downregulation of SMAD2/3:SMAD4 transcriptional activity	Taxilin family, and Homeobox KN domain	-	TGIF1, TGIF2	Adipocytes_Hypoxia_DAP_down.tsv
MCL	28.0	Violet	#ef75e0	2.0	-	-	-	ARID5A, SOX5	Adipocytes_Hypoxia_DAP_down.tsv
MCL	29.0	Orchid 2	#ef75ce	2.0	-	-	-	ZBTB18, ZBTB3	Adipocytes_Hypoxia_DAP_down.tsv
MCL	30.0	Hot Pink	#ef75bc	2.0	Negative regulation of interleukin-1-mediated signaling pathway, and KRAB domain superfamily	-	-	ZNF675, ZNF492	Adipocytes_Hypoxia_DAP_down.tsv
MCL	31.0	Hot Pink 2	#ef75aa	2.0	-	-	-	IKZF5, IKZF2	Adipocytes_Hypoxia_DAP_down.tsv
MCL	32.0	Pink	#ef7598	2.0	-	-	-	PRDM1, IRF2	Adipocytes_Hypoxia_DAP_down.tsv
MCL	33.0	Light Coral	#ef7587	2.0	Nuclear steroid receptor activity	-	-	ESRRB, ESRRA	Adipocytes_Hypoxia_DAP_down.tsv
MCL	1.0	Red	#ff0000	10.0	Basic region leucin zipper	-	-	FOSB, FOSL1, FOS, FOSL2, JUN, JUNB, JUND, ATF3, JDP2, MAFB	Adipocytes_Hypoxia_DAP_up.tsv
MCL	2.0	Salmon	#ff8765	7.0	Embryonic skeletal system development	Homeobox protein, antennapedia type, and Homeobox protein HXA9/HXB9/HXC9	-	HOXB7, HOXB4, HOXC5, HOXD4, HOXC4, HOXB6, HOXC6	Adipocytes_Hypoxia_DAP_up.tsv
MCL	3.0	Saddle Brown	#b24d00	7.0	Basic region leucin zipper	-	-	BACH2, BACH1, MAFK, MAFF, MAFG, NFE2L2, NFE2L1	Adipocytes_Hypoxia_DAP_up.tsv
MCL	4.0	Sandy Brown	#ffca65	6.0	MADS	-	-	SRF, MEF2D, NFATC1, NFATC3, MEF2B, MEF2A	Adipocytes_Hypoxia_DAP_up.tsv
MCL	5.0	Brown	#b29b00	6.0	Cocaine addiction	Basic region leucin zipper	cAMP response element binding	CREB5, CREM, ATF4, CREB3L4, ATF6B, CREB3	Adipocytes_Hypoxia_DAP_up.tsv
MCL	6.0	Yellow	#f1ff65	5.0	Homeobox protein, antennapedia type, conserved site, and Proximal/distal pattern formation	-	-	PBX4, MEIS1, POU5F1, PBX1, HOXA9	Adipocytes_Hypoxia_DAP_up.tsv
MCL	7.0	Olive	#7bb200	4.0	RUNX2 regulates genes involved in differentiation of myeloid cells	Negative regulation of vitamin D biosynthesis, and Ablepharon macrostomia syndrome	-	TWIST1, RUNX2, TWIST2, RUNX1	Adipocytes_Hypoxia_DAP_up.tsv
MCL	8.0	Green	#aeff65	4.0	RUNX3 regulates YAP1-mediated transcription	Hippo signaling	-	TEAD3, TEAD1, TEAD2, TEAD4	Adipocytes_Hypoxia_DAP_up.tsv
MCL	9.0	Lime Green	#2db200	3.0	Found in Pit-Oct-Unc transcription factors	-	-	POU2F3, POU2F2, POU2F1	Adipocytes_Hypoxia_DAP_up.tsv
MCL	10.0	Light Green	#6bff65	3.0	Regulation of FOXO transcriptional activity by acetylation	RNA polymerase II transcription repressor complex	-	FOXO3, LIN54, FOXO1	Adipocytes_Hypoxia_DAP_up.tsv
MCL	11.0	Sky Blue	#75c0ef	2.0	ATF6-mediated unfolded protein response	ATF6 (ATF6-alpha) activates chaperone genes	-	XBP1, ATF6	Adipocytes_Hypoxia_DAP_up.tsv
MCL	12.0	Cornflower Blue	#75a6ef	2.0	Positive regulation of mesenchymal cell apoptotic process	-	-	MSX2, MSX1	Adipocytes_Hypoxia_DAP_up.tsv
MCL	13.0	Blue	#758bef	2.0	Myoepithelioma, and Leucine rich region	-	-	ZNF232, ZNF24	Adipocytes_Hypoxia_DAP_up.tsv
MCL	14.0	Purple	#7975ef	2.0	BRIGHT, ARID (A/T-rich interaction domain) domain	REKLES domain, and Protein strawberry notch	-	ARID3A, ARID3B	Adipocytes_Hypoxia_DAP_up.tsv
MCL	15.0	Medium Purple	#9475ef	2.0	-	-	-	ZBTB18, ZBTB3	Adipocytes_Hypoxia_DAP_up.tsv
MCL	16.0	Medium Purple 2	#af75ef	2.0	Heat shock factor	-	-	HSF2, HSF4	Adipocytes_Hypoxia_DAP_up.tsv
MCL	17.0	Orchid 2	#c975ef	2.0	-	-	-	IKZF5, IKZF2	Adipocytes_Hypoxia_DAP_up.tsv
MCL	18.0	Violet	#e475ef	2.0	-	-	-	PRDM1, IRF2	Adipocytes_Hypoxia_DAP_up.tsv
MCL	19.0	Violet 2	#ef75e0	2.0	FOXP, coiled-coil domain	-	-	FOXP4, FOXP2	Adipocytes_Hypoxia_DAP_up.tsv
MCL	20.0	Orchid	#ef75c5	2.0	5-methylcytosine catabolism	TET1,2,3 and TDG demethylate DNA	Oxygenase domain of the 2OGFeDO superfamily	TET1, TET3	Adipocytes_Hypoxia_DAP_up.tsv
MCL	21.0	Hot Pink	#ef75aa	2.0	NF-kappaB complex	Ig-like, plexins, transcription factors	-	RELA, REL	Adipocytes_Hypoxia_DAP_up.tsv
MCL	22.0	Pink	#ef7590	2.0	The CUT domain is a DNA-binding domain often found in combination with a downstream homeodomain.	-	-	SATB2, SATB1	Adipocytes_Hypoxia_DAP_up.tsv
MCL	1.0	Red	#ff0000	9.0	Embryonic skeletal system development	Homeobox protein, antennapedia type, and Homeobox protein HXA9/HXB9/HXC9	-	HOXA6, HOXB6, HOXA7, HOXC5, HOXD4, HOXB4, HOXC6, HOXC4, HOXB7	Adipocytes_low_glucose_DAP_down.tsv
MCL	2.0	Salmon	#ff8a65	5.0	RNA polymerase II transcribes snRNA genes	-	-	TBP, MSX1, POU2F1, POU2F2, GTF2B	Adipocytes_low_glucose_DAP_down.tsv
MCL	3.0	Dark Golden Rod	#b25500	5.0	Mixed, incl. Rhombomere development, and PBX, PBC domain	-	-	HOXB8, PBX1, MEIS1, POU5F1, HOXA9	Adipocytes_low_glucose_DAP_down.tsv
MCL	4.0	Sandy Brown	#ffd465	5.0	Deactivation of the beta-catenin transactivating complex	Thyroid cancer	High mobility group	SOX4, TCF7, TCF7L1, TCF7L2, TEAD3	Adipocytes_low_glucose_DAP_down.tsv
MCL	5.0	Brown	#b2ab00	4.0	Leucine rich region	-	-	ZNF18, ZNF24, ZSCAN16, ZSCAN9	Adipocytes_low_glucose_DAP_down.tsv
MCL	6.0	Yellow	#e0ff65	3.0	NF-kappaB complex	-	-	RELB, REL, RELA	Adipocytes_low_glucose_DAP_down.tsv
MCL	7.0	Olive Drab	#63b200	3.0	Senescence-associated heterochromatin focus	5-deoxyribose-5-phosphate lyase activity	-	SMAD1, HMGA2, HMGA1	Adipocytes_low_glucose_DAP_down.tsv
MCL	8.0	Green	#96ff65	3.0	MADS	-	-	MEF2C, MEF2A, MEF2B	Adipocytes_low_glucose_DAP_down.tsv
MCL	9.0	Green 2	#0eb200	3.0	Spinal cord oligodendrocyte cell differentiation	Mixed, incl. CTF transcription factor/nuclear factor 1, and FOXP, coiled-coil domain	-	SOX13, ZNF7, SOX6	Adipocytes_low_glucose_DAP_down.tsv
MCL	10.0	Light Green	#65ff7e	2.0	Negative regulation of vitamin D biosynthesis, and Ablepharon macrostomia syndrome	-	-	TWIST1, TWIST2	Adipocytes_low_glucose_DAP_down.tsv
MCL	11.0	Cornflower Blue	#75a6ef	2.0	-	-	-	PBX4, PBX2	Adipocytes_low_glucose_DAP_down.tsv
MCL	12.0	Blue	#7588ef	2.0	-	-	-	ZNF175, ZNF264	Adipocytes_low_glucose_DAP_down.tsv
MCL	13.0	Purple	#7f75ef	2.0	BRIGHT, ARID (A/T-rich interaction domain) domain	REKLES domain, and Protein strawberry notch	-	ARID3A, ARID3B	Adipocytes_low_glucose_DAP_down.tsv
MCL	14.0	Medium Purple	#9c75ef	2.0	Vascular associated smooth muscle cell differentiation	-	-	SRF, NFATC4	Adipocytes_low_glucose_DAP_down.tsv
MCL	15.0	Medium Orchid	#b975ef	2.0	-	-	-	ZNF22, ZNF808	Adipocytes_low_glucose_DAP_down.tsv
MCL	16.0	Orchid	#d775ef	2.0	Response of EIF2AK1 (HRI) to heme deficiency	Positive regulation of transcription from RNA polymerase II promoter in response to endoplasmic reticulum stress	-	CEBPB, ATF3	Adipocytes_low_glucose_DAP_down.tsv
MCL	17.0	Violet	#ef75ea	2.0	-	-	-	ARID5A, SOX5	Adipocytes_low_glucose_DAP_down.tsv
MCL	18.0	Orchid 2	#ef75cd	2.0	-	-	-	ZBTB18, ZBTB3	Adipocytes_low_glucose_DAP_down.tsv
MCL	19.0	Hot Pink	#ef75b0	2.0	Mixed, incl. Found in ATP-dependent protease La (LON), and Adult acute lymphocytic leukemia	-	-	IKZF5, IKZF4	Adipocytes_low_glucose_DAP_down.tsv
MCL	20.0	Pink	#ef7592	2.0	-	-	-	CEBPA, ATF5	Adipocytes_low_glucose_DAP_down.tsv
MCL	1.0	Red	#ff0000	15.0	Nuclear Receptor transcription pathway	Ligand binding domain of hormone receptors	Nuclear receptor activity	RARA, PPARG, RARG, RXRG, RARB, RXRB, RXRA, THRA, THRB, NR1H2, NR0B1, NR1H3, PPARD, NR4A2, PPARA	Adipocytes_low_glucose_DAP_up.tsv
MCL	2.0	Salmon	#ff8065	8.0	Receptor signaling pathway via JAK-STAT	STAT protein, protein interaction domain	Necroptosis	STAT3, STAT6, STAT1, IRF9, STAT4, STAT5A, STAT5B, STAT2	Adipocytes_low_glucose_DAP_up.tsv
MCL	3.0	Fire Brick	#b23d00	5.0	Basic region leucin zipper	-	-	BACH2, BACH1, MAFK, MAFB, NFE2L2	Adipocytes_low_glucose_DAP_up.tsv
MCL	4.0	Sandy Brown	#ffb465	4.0	Steroid-binding	SUMOylation of intracellular receptors	-	NR3C1, PGR, AR, NR3C2	Adipocytes_low_glucose_DAP_up.tsv
MCL	5.0	Brown	#b27a00	4.0	Interferon regulatory factor	Mixed, incl. CD4-positive, alpha-beta T cell lineage commitment, and pro-T cell differentiation	-	IRF1, IRF8, IRF2, PRDM1	Adipocytes_low_glucose_DAP_up.tsv
MCL	6.0	Yellow	#ffe965	4.0	Primary ciliary dyskinesia 29, and RFX1 transcription activation region	-	-	RFX1, RFX3, RFX2, FOXN3	Adipocytes_low_glucose_DAP_up.tsv
MCL	7.0	Dark Golden Rod	#adb200	4.0	MADS	Calcineurin activates NFAT	-	MEF2D, NFATC3, NFATC1, MEF2A	Adipocytes_low_glucose_DAP_up.tsv
MCL	8.0	Khaki	#e0ff65	4.0	RUNX3 regulates YAP1-mediated transcription	Hippo signaling	-	TEAD3, TEAD1, TEAD2, TEAD4	Adipocytes_low_glucose_DAP_up.tsv
MCL	9.0	Olive	#70b200	4.0	RNA Polymerase III Transcription Termination	Domain A in dwarfin family proteins	CTF transcription factor/nuclear factor 1	NFIA, NFIB, NFIC, NFIX	Adipocytes_low_glucose_DAP_up.tsv
MCL	10.0	Green	#abff65	3.0	Mad-Max complex, and Shigellosis	-	-	MNT, MAX, MXI1	Adipocytes_low_glucose_DAP_up.tsv
MCL	11.0	Cyan	#75efe5	3.0	Positive regulation of transcription from RNA polymerase II promoter by glucose	-	-	USF2, USF1, GTF2I	Adipocytes_low_glucose_DAP_up.tsv
MCL	12.0	Sky Blue 3	#75e5ef	3.0	Craniosynostosis	-	-	TWIST1, TCF12, RUNX1	Adipocytes_low_glucose_DAP_up.tsv
MCL	13.0	Sky Blue	#75d0ef	3.0	Homeobox protein, antennapedia type, conserved site, and Proximal/distal pattern formation	-	-	MEIS1, MEIS2, MEIS3	Adipocytes_low_glucose_DAP_up.tsv
MCL	14.0	Sky Blue 2	#75bbef	3.0	Transcription factor AP-1 complex, and AP-1 transcription factor	-	-	FOS, FOSL2, JUNB	Adipocytes_low_glucose_DAP_up.tsv
MCL	15.0	Cornflower Blue	#75a6ef	3.0	Melanin biosynthesis, and Domain of unknown function (DUF3371)	-	-	TFE3, TFEB, MITF	Adipocytes_low_glucose_DAP_up.tsv
MCL	16.0	Blue	#7591ef	3.0	FOXP, coiled-coil domain	-	-	FOXP4, FOXP1, FOXP2	Adipocytes_low_glucose_DAP_up.tsv
MCL	17.0	Medium Slate Blue 2	#757cef	3.0	Nuclear Receptor transcription pathway	c4 zinc finger in nuclear hormone receptors	Nuclear receptor activity	ESR1, ESR2, NR2F1	Adipocytes_low_glucose_DAP_up.tsv
MCL	18.0	Medium Slate Blue	#8375ef	2.0	-	-	-	TFAP4, BPTF	Adipocytes_low_glucose_DAP_up.tsv
MCL	19.0	Medium Purple	#9875ef	2.0	-	-	-	NR2F6, NR2F2	Adipocytes_low_glucose_DAP_up.tsv
MCL	20.0	Medium Purple 2	#ad75ef	2.0	Aryl hydrocarbon receptor signalling	-	-	ARNT2, ARNT	Adipocytes_low_glucose_DAP_up.tsv
MCL	21.0	Orchid 3	#c275ef	2.0	ChREBP activates metabolic gene expression, and Nuclear signaling by ERBB4	-	-	MLXIP, MLXIPL	Adipocytes_low_glucose_DAP_up.tsv
MCL	22.0	Orchid	#d775ef	2.0	cAMP response element binding	-	-	CREB5, CREB3L4	Adipocytes_low_glucose_DAP_up.tsv
MCL	23.0	Purple	#ec75ef	2.0	-	-	-	ZBTB18, ZBTB42	Adipocytes_low_glucose_DAP_up.tsv
MCL	24.0	Violet	#ef75de	2.0	Heat shock factor	-	-	HSF2, HSF4	Adipocytes_low_glucose_DAP_up.tsv
MCL	25.0	Orchid 2	#ef75c9	2.0	Histone methyltransferase binding	ESC/E(Z) complex	-	PHF1, LCOR	Adipocytes_low_glucose_DAP_up.tsv
MCL	26.0	Pink	#ef75b4	2.0	Regulation of FOXO transcriptional activity by acetylation	-	-	FOXO1, FOXO3	Adipocytes_low_glucose_DAP_up.tsv
MCL	27.0	Pale Violet Red	#ef759f	2.0	Nuclear steroid receptor activity	-	-	ESRRB, ESRRA	Adipocytes_low_glucose_DAP_up.tsv
MCL	28.0	Light Coral	#ef758a	2.0	MDA-5 signaling pathway	TICAM1-dependent activation of IRF3/IRF7	Interferon-regulatory factor 3	IRF3, IRF7	Adipocytes_low_glucose_DAP_up.tsv
MCL	1.0	Red	#ff0000	15.0	Nuclear Receptor transcription pathway	Ligand binding domain of hormone receptors	Nuclear receptor activity	RARA, PPARG, RARG, ZBTB16, RARB, RXRB, RXRA, NR1H2, NR0B1, NR1H3, PPARD, NR4A2, PPARA, THRB, NR4A1	SWAT_cells_FFA_DAP_down.tsv
MCL	2.0	Salmon	#ff8165	9.0	SMAD protein complex	Domain B in dwarfin family proteins	-	FOXO1, AR, SMAD3, HMGA1, SMAD1, HMGA2, SMAD9, SMAD5, FOXO3	SWAT_cells_FFA_DAP_down.tsv
MCL	3.0	Fire Brick	#b23f00	8.0	Transcriptional regulation by RUNX3	Hippo signaling pathway - multiple species	-	SOX4, TCF7, TCF7L1, TCF7L2, TEAD2, TEAD3, TEAD4, TEAD1	SWAT_cells_FFA_DAP_down.tsv
MCL	4.0	Sandy Brown	#ffb765	7.0	Receptor signaling pathway via JAK-STAT	STAT protein, protein interaction domain	Interleukin-20 family signaling	STAT3, STAT6, STAT1, STAT4, STAT5A, STAT5B, STAT2	SWAT_cells_FFA_DAP_down.tsv
MCL	5.0	Brown	#b27e00	6.0	Homeobox protein, antennapedia type, conserved site, and Proximal/distal pattern formation	-	-	HOXA5, PBX2, HOXC5, HOXA7, HOXB5, HOXB7	SWAT_cells_FFA_DAP_down.tsv
MCL	6.0	Yellow	#ffed65	6.0	MADS	-	-	MEF2D, NFATC4, NFATC1, MEF2B, MEF2A, MEF2C	SWAT_cells_FFA_DAP_down.tsv
MCL	7.0	Dark Golden Rod	#a6b200	6.0	Basic region leucin zipper	-	-	CEBPB, ATF3, CEBPG, CEBPD, CEBPA, CREB5	SWAT_cells_FFA_DAP_down.tsv
MCL	8.0	Khaki	#d9ff65	5.0	Homeobox protein, antennapedia type, conserved site, and Proximal/distal pattern formation	-	-	HOXC8, PBX1, POU5F1, MEIS1, HOXA9	SWAT_cells_FFA_DAP_down.tsv
MCL	9.0	Olive Drab	#67b200	5.0	RNA polymerase II transcribes snRNA genes	-	-	TBP, POU2F1, POU2F2, GTF2B, NR2F1	SWAT_cells_FFA_DAP_down.tsv
MCL	10.0	Green	#a3ff65	4.0	RNA Polymerase III Transcription Termination	Domain A in dwarfin family proteins	CTF transcription factor/nuclear factor 1	NFIA, NFIB, NFIC, NFIX	SWAT_cells_FFA_DAP_down.tsv
MCL	11.0	Cyan	#75efec	3.0	Interferon regulatory factor	-	-	IRF1, IRF2, PRDM1	SWAT_cells_FFA_DAP_down.tsv
MCL	12.0	Sky Blue 2	#75dcef	3.0	Leucine rich region	-	-	ZNF232, ZSCAN23, ZNF197	SWAT_cells_FFA_DAP_down.tsv
MCL	13.0	Sky Blue	#75c6ef	3.0	Heat shock factor	-	-	HSF2, HSF4, HSF1	SWAT_cells_FFA_DAP_down.tsv
MCL	14.0	Cornflower Blue 2	#75b1ef	3.0	FOXP, coiled-coil domain	-	-	FOXP1, FOXP4, FOXP2	SWAT_cells_FFA_DAP_down.tsv
MCL	15.0	Blue	#759bef	2.0	Steroid-binding	SUMOylation of intracellular receptors	Mixed, incl. Post-traumatic stress disorder, and Myoma	NR3C1, NR3C2	SWAT_cells_FFA_DAP_down.tsv
MCL	16.0	Cornflower Blue	#7585ef	2.0	Dorsal spinal cord development	Mixed, incl. Rhombomere development, and PBX, PBC domain	-	HOXB8, PBX3	SWAT_cells_FFA_DAP_down.tsv
MCL	17.0	Purple	#7a75ef	2.0	-	-	-	THAP12, LHX4	SWAT_cells_FFA_DAP_down.tsv
MCL	18.0	Medium Purple	#9075ef	2.0	-	-	-	ZNF175, ZNF264	SWAT_cells_FFA_DAP_down.tsv
MCL	19.0	Medium Purple 2	#a675ef	2.0	BRIGHT, ARID (A/T-rich interaction domain) domain	REKLES domain, and Protein strawberry notch	-	ARID3A, ARID3B	SWAT_cells_FFA_DAP_down.tsv
MCL	20.0	Orchid 3	#bc75ef	2.0	Hematopoietic stem cell proliferation	-	-	MECOM, RUNX1	SWAT_cells_FFA_DAP_down.tsv
MCL	21.0	Orchid 2	#d175ef	2.0	-	-	-	ZNF22, ZNF808	SWAT_cells_FFA_DAP_down.tsv
MCL	22.0	Violet	#e775ef	2.0	Urofacial syndrome, and KRAB domain superfamily	-	-	ZNF561, ZNF562	SWAT_cells_FFA_DAP_down.tsv
MCL	23.0	Violet 2	#ef75e2	2.0	Negative regulation of protein sumoylation	-	-	HMG20B, HMG20A	SWAT_cells_FFA_DAP_down.tsv
MCL	24.0	Orchid	#ef75cc	2.0	Polo-like kinase mediated events	-	-	LIN54, FOXM1	SWAT_cells_FFA_DAP_down.tsv
MCL	25.0	Pink	#ef75b6	2.0	Negative regulation of interleukin-1-mediated signaling pathway, and KRAB domain superfamily	-	-	ZNF675, ZNF492	SWAT_cells_FFA_DAP_down.tsv
MCL	26.0	Pale Violet Red	#ef75a0	2.0	Nuclear steroid receptor activity	-	-	ESRRB, ESRRA	SWAT_cells_FFA_DAP_down.tsv
MCL	27.0	Light Coral	#ef758b	2.0	The CUT domain is a DNA-binding domain often found in combination with a downstream homeodomain.	-	-	SATB1, SATB2	SWAT_cells_FFA_DAP_down.tsv
MCL	1.0	Red	#ff0000	9.0	Embryonic skeletal system development	Homeobox protein, antennapedia type, and Homeobox protein HXA9/HXB9/HXC9	-	HOXA5, HOXB6, HOXB4, HOXC5, HOXC4, HOXC6, HOXB5, HOXB7, HOXD4	SWAT_cells_FFA_DAP_up.tsv
MCL	2.0	Salmon	#ff7c65	7.0	Basic region leucin zipper	-	-	BACH2, BACH1, MAFK, MAFG, MAFB, NFE2L2, NFE2L1	SWAT_cells_FFA_DAP_up.tsv
MCL	3.0	Fire Brick	#b23300	6.0	Positive regulation of transcription from RNA polymerase II promoter involved in cellular response to chemical stimulus	Heteromeric SMAD protein complex	Domain B in dwarfin family proteins	POU5F1, SMAD4, SMAD1, SMAD9, SMAD5, TFE3	SWAT_cells_FFA_DAP_up.tsv
MCL	4.0	Brown	#ffa865	5.0	RNA polymerase II transcribes snRNA genes	-	-	TBP, MSX1, POU2F1, POU2F2, GTF2B	SWAT_cells_FFA_DAP_up.tsv
MCL	5.0	Dark Golden Rod 2	#b26700	5.0	Response of EIF2AK1 (HRI) to heme deficiency, and Transcription factor AP-1 complex	Basic region leucin zipper	-	FOS, FOSL2, JUNB, RUNX1, ATF3	SWAT_cells_FFA_DAP_up.tsv
MCL	6.0	Sandy Brown	#ffd565	4.0	Regulation of cytoplasmic translation	Cold shock protein domain	-	YBX3, YBX1, CPEB1, MECP2	SWAT_cells_FFA_DAP_up.tsv
MCL	7.0	Dark Golden Rod	#b29b00	4.0	Regulation of cartilage development	Signaling by Retinoic Acid	c4 zinc finger in nuclear hormone receptors	RARA, RARG, ZBTB16, RARB	SWAT_cells_FFA_DAP_up.tsv
MCL	8.0	Yellow	#fcff65	4.0	Deactivation of the beta-catenin transactivating complex	High mobility group	-	TCF7L1, SOX13, ZNF7, SOX6	SWAT_cells_FFA_DAP_up.tsv
MCL	9.0	Olive	#95b200	4.0	Leucine rich region	-	-	ZSCAN23, ZNF24, ZKSCAN1, ZNF18	SWAT_cells_FFA_DAP_up.tsv
MCL	10.0	Green	#cfff65	4.0	Homeobox protein, antennapedia type, conserved site, and Proximal/distal pattern formation	-	-	PKNOX2, MEIS2, PBX3, MEIS3	SWAT_cells_FFA_DAP_up.tsv
MCL	11.0	Aquamarine	#75efc5	3.0	MADS	-	-	SRF, MEF2D, NFATC4	SWAT_cells_FFA_DAP_up.tsv
MCL	12.0	Cyan	#75efd7	3.0	The CUT domain is a DNA-binding domain often found in combination with a downstream homeodomain.	-	-	TOPORS, SATB1, SATB2	SWAT_cells_FFA_DAP_up.tsv
MCL	13.0	Aquamarine 2	#75efe9	3.0	Homeobox protein, antennapedia type, conserved site, and Proximal/distal pattern formation	-	-	PBX2, PBX4, PKNOX1	SWAT_cells_FFA_DAP_up.tsv
MCL	14.0	Sky Blue 2	#75e4ef	2.0	Mulibrey nanism, and KRAB domain superfamily	-	-	ZNF416, ZNF211	SWAT_cells_FFA_DAP_up.tsv
MCL	15.0	Blue	#75d2ef	2.0	Negative regulation of vitamin D biosynthesis, and Ablepharon macrostomia syndrome	-	-	TWIST1, TWIST2	SWAT_cells_FFA_DAP_up.tsv
MCL	16.0	Sky Blue	#75c0ef	2.0	-	-	-	NR1D1, NR1D2	SWAT_cells_FFA_DAP_up.tsv
MCL	17.0	Cornflower Blue 3	#75afef	2.0	-	-	-	ZNF232, ZKSCAN5	SWAT_cells_FFA_DAP_up.tsv
MCL	18.0	Cornflower Blue	#759def	2.0	-	-	-	THAP12, LHX4	SWAT_cells_FFA_DAP_up.tsv
MCL	19.0	Cornflower Blue 2	#758bef	2.0	-	-	-	ZNF175, ZNF264	SWAT_cells_FFA_DAP_up.tsv
MCL	20.0	Medium Slate Blue 2	#7579ef	2.0	BRIGHT, ARID (A/T-rich interaction domain) domain	REKLES domain, and Protein strawberry notch	-	ARID3A, ARID3B	SWAT_cells_FFA_DAP_up.tsv
MCL	21.0	Medium Slate Blue	#8275ef	2.0	Nuclear retinoid X receptor binding	-	-	PPARG, HMGA1	SWAT_cells_FFA_DAP_up.tsv
MCL	22.0	Medium Purple	#9475ef	2.0	-	-	-	NR2F6, NR2F2	SWAT_cells_FFA_DAP_up.tsv
MCL	23.0	Medium Purple 2	#a675ef	2.0	STAT protein, protein interaction domain	-	-	STAT2, STAT4	SWAT_cells_FFA_DAP_up.tsv
MCL	24.0	Medium Orchid	#b875ef	2.0	Downregulation of SMAD2/3:SMAD4 transcriptional activity	Taxilin family, and Homeobox KN domain	-	TGIF1, TGIF2	SWAT_cells_FFA_DAP_up.tsv
MCL	25.0	Orchid 3	#c975ef	2.0	Negative regulation of protein sumoylation	-	-	HMG20B, HMG20A	SWAT_cells_FFA_DAP_up.tsv
MCL	26.0	Orchid	#db75ef	2.0	Regulation of FOXO transcriptional activity by acetylation	-	-	FOXO3, FOXO1	SWAT_cells_FFA_DAP_up.tsv
MCL	27.0	Purple	#ed75ef	2.0	Polo-like kinase mediated events	-	-	LIN54, FOXM1	SWAT_cells_FFA_DAP_up.tsv
MCL	28.0	Violet	#ef75e0	2.0	-	-	-	ARID5A, SOX5	SWAT_cells_FFA_DAP_up.tsv
MCL	29.0	Orchid 2	#ef75ce	2.0	-	-	-	ZBTB18, ZBTB3	SWAT_cells_FFA_DAP_up.tsv
MCL	30.0	Hot Pink	#ef75bc	2.0	Negative regulation of interleukin-1-mediated signaling pathway, and KRAB domain superfamily	-	-	ZNF675, ZNF492	SWAT_cells_FFA_DAP_up.tsv
MCL	31.0	Hot Pink 2	#ef75aa	2.0	FOXP, coiled-coil domain	-	-	FOXP4, FOXP2	SWAT_cells_FFA_DAP_up.tsv
MCL	32.0	Pink	#ef7598	2.0	MADS	-	-	MEF2B, MEF2C	SWAT_cells_FFA_DAP_up.tsv
MCL	33.0	Light Coral	#ef7587	2.0	Negative regulation of cholesterol storage	SUMOylation of intracellular receptors	-	NR1H2, PPARA	SWAT_cells_FFA_DAP_up.tsv
MCL	1.0	Red	#ff0000	14.0	Nuclear Receptor transcription pathway	Nuclear receptor activity	c4 zinc finger in nuclear hormone receptors	RARA, PPARG, RARG, ZBTB16, RARB, RXRB, RXRA, NR1H2, HMGA1, NR1H3, PPARD, NR4A2, PPARA, NR4A1	SWAT_cells_Hypoxia_DAP_down.tsv
MCL	2.0	Salmon	#ff7d65	7.0	Homeobox protein, antennapedia type, and Homeobox protein HXA9/HXB9/HXC9	-	-	HOXA5, HOXB6, HOXC5, HOXA7, HOXC6, HOXB5, TCF21	SWAT_cells_Hypoxia_DAP_down.tsv
MCL	3.0	Fire Brick	#b23700	6.0	Myogenesis	MADS	-	TWIST1, TCF12, MEF2D, NFATC4, MEF2B, MEF2C	SWAT_cells_Hypoxia_DAP_down.tsv
MCL	4.0	Brown	#ffad65	6.0	STAT protein, protein interaction domain	Interleukin-20 family signaling	-	STAT3, STAT1, IRF9, STAT4, STAT2, RBPJ	SWAT_cells_Hypoxia_DAP_down.tsv
MCL	5.0	Dark Golden Rod	#b26e00	6.0	Integrated stress response signaling	Basic region leucin zipper	Response of EIF2AK1 (HRI) to heme deficiency	CEBPB, ATF3, RUNX1, CEBPG, CEBPD, CEBPA	SWAT_cells_Hypoxia_DAP_down.tsv
MCL	6.0	Yellow	#ffdc65	5.0	Basic region leucin zipper	-	-	NFE2L3, MAFK, MAFG, NFE2L2, BACH1	SWAT_cells_Hypoxia_DAP_down.tsv
MCL	7.0	Dark Golden Rod 2	#b2a500	5.0	Found in Pit-Oct-Unc transcription factors	-	-	POU2F2, POU2F1, POU2F3, NR2F1, GTF2B	SWAT_cells_Hypoxia_DAP_down.tsv
MCL	8.0	Khaki	#f2ff65	4.0	Regulation of cytoplasmic translation	Cold shock protein domain	-	YBX3, YBX1, CPEB1, MECP2	SWAT_cells_Hypoxia_DAP_down.tsv
MCL	9.0	Olive	#87b200	4.0	RNA Polymerase III Transcription Termination	Domain A in dwarfin family proteins	CTF transcription factor/nuclear factor 1	NFIA, NFIB, NFIC, NFIX	SWAT_cells_Hypoxia_DAP_down.tsv
MCL	10.0	Green	#c2ff65	3.0	Steroid-binding	SUMOylation of intracellular receptors	-	NR3C1, AR, NR3C2	SWAT_cells_Hypoxia_DAP_down.tsv
MCL	11.0	Cyan	#75efd0	3.0	Interferon regulatory factor	-	-	IRF1, IRF2, PRDM1	SWAT_cells_Hypoxia_DAP_down.tsv
MCL	12.0	Aquamarine	#75efe3	3.0	High mobility group	Mixed, incl. CTF transcription factor/nuclear factor 1, and FOXP, coiled-coil domain	-	SOX13, SOX6, SOX5	SWAT_cells_Hypoxia_DAP_down.tsv
MCL	13.0	Sky Blue 3	#75e8ef	3.0	Mixed, incl. Found in ATP-dependent protease La (LON), and Adult acute lymphocytic leukemia	-	-	IKZF5, IKZF4, IKZF2	SWAT_cells_Hypoxia_DAP_down.tsv
MCL	14.0	Sky Blue	#75d5ef	3.0	FOXP, coiled-coil domain	-	-	FOXP4, FOXP1, FOXP2	SWAT_cells_Hypoxia_DAP_down.tsv
MCL	15.0	Sky Blue 2	#75c2ef	2.0	Mad-Max complex, and Shigellosis	-	-	MNT, MAX	SWAT_cells_Hypoxia_DAP_down.tsv
MCL	16.0	Cornflower Blue 2	#75afef	2.0	-	-	-	TFAP4, BPTF	SWAT_cells_Hypoxia_DAP_down.tsv
MCL	17.0	Blue	#759cef	2.0	Mixed, incl. Rhombomere development, and PBX, PBC domain	-	-	HOXB8, PBX1	SWAT_cells_Hypoxia_DAP_down.tsv
MCL	18.0	Cornflower Blue	#7589ef	2.0	Regulation of gamma-delta T cell differentiation	-	-	SOX4, TCF7	SWAT_cells_Hypoxia_DAP_down.tsv
MCL	19.0	Purple	#7576ef	2.0	Leucine rich region	-	-	ZNF232, ZNF197	SWAT_cells_Hypoxia_DAP_down.tsv
MCL	20.0	Medium Slate Blue	#8675ef	2.0	-	-	-	THAP12, LHX4	SWAT_cells_Hypoxia_DAP_down.tsv
MCL	21.0	Medium Purple	#9975ef	2.0	BRIGHT, ARID (A/T-rich interaction domain) domain	REKLES domain, and Protein strawberry notch	-	ARID3A, ARID3B	SWAT_cells_Hypoxia_DAP_down.tsv
MCL	22.0	Medium Purple 2	#ac75ef	2.0	-	-	-	NR2F6, NR2F2	SWAT_cells_Hypoxia_DAP_down.tsv
MCL	23.0	Orchid 3	#bf75ef	2.0	Heteromeric SMAD protein complex	Domain B in dwarfin family proteins	-	SMAD1, SMAD9	SWAT_cells_Hypoxia_DAP_down.tsv
MCL	24.0	Orchid 2	#d275ef	2.0	Melanin biosynthesis, and Domain of unknown function (DUF3371)	-	-	TFE3, MITF	SWAT_cells_Hypoxia_DAP_down.tsv
MCL	25.0	Violet 2	#e575ef	2.0	Integrated stress response signaling	-	-	MAF, MAFB	SWAT_cells_Hypoxia_DAP_down.tsv
MCL	26.0	Violet	#ef75e7	2.0	Negative regulation of protein sumoylation	-	-	HMG20B, HMG20A	SWAT_cells_Hypoxia_DAP_down.tsv
MCL	27.0	Orchid	#ef75d4	2.0	RNA polymerase II transcription repressor complex	-	-	FOXO3, TBX18	SWAT_cells_Hypoxia_DAP_down.tsv
MCL	28.0	Hot Pink 2	#ef75c1	2.0	Polo-like kinase mediated events	-	-	LIN54, FOXM1	SWAT_cells_Hypoxia_DAP_down.tsv
MCL	29.0	Hot Pink	#ef75ae	2.0	Nuclear steroid receptor activity	-	-	ESRRB, ESRRA	SWAT_cells_Hypoxia_DAP_down.tsv
MCL	30.0	Pink	#ef759b	2.0	MDA-5 signaling pathway	TICAM1-dependent activation of IRF3/IRF7	Interferon-regulatory factor 3	IRF3, IRF7	SWAT_cells_Hypoxia_DAP_down.tsv
MCL	31.0	Light Coral	#ef7588	1.0	-	-	-	FOXO1	SWAT_cells_Hypoxia_DAP_down.tsv
MCL	1.0	Red	#ff0000	15.0	Basic region leucin zipper	Response of EIF2AK1 (HRI) to heme deficiency, and Transcription factor AP-1 complex	-	JUN, FOS, FOSB, CREB5, FOSL1, FOSL2, JUNB, JUND, ATF3, BACH2, CREM, ATF4, JDP2, MAFB, HMGA1	SWAT_cells_Hypoxia_DAP_up.tsv
MCL	2.0	Salmon	#ff7f65	8.0	MADS	-	-	SRF, MEF2D, NFATC4, NFATC1, NFATC3, MEF2B, MEF2A, MEF2C	SWAT_cells_Hypoxia_DAP_up.tsv
MCL	3.0	Fire Brick	#b23b00	7.0	Mixed, incl. PBX, PBC domain, and Homeobox protein PKNOX/Meis, N-terminal	-	-	HOXC8, PBX1, POU5F1, MEIS1, HOXA9, PKNOX1, PBX2	SWAT_cells_Hypoxia_DAP_up.tsv
MCL	4.0	Brown	#ffb165	6.0	Embryonic skeletal system morphogenesis	Homeobox protein, antennapedia type, and Homeobox protein HXA9/HXB9/HXC9	-	HOXB7, HOXB4, HOXC5, HOXD4, HOXC4, HOXA7	SWAT_cells_Hypoxia_DAP_up.tsv
MCL	5.0	Dark Golden Rod	#b27600	5.0	RNA polymerase II transcribes snRNA genes	Found in Pit-Oct-Unc transcription factors	-	TBP, POU2F1, POU2F2, GTF2B, POU2F3	SWAT_cells_Hypoxia_DAP_up.tsv
MCL	6.0	Yellow	#ffe465	5.0	FOXO-mediated transcription of cell cycle genes	-	-	SMAD3, TGIF1, TGIF2, FOXO1, FOXO3	SWAT_cells_Hypoxia_DAP_up.tsv
MCL	7.0	Dark Golden Rod 2	#b2b100	5.0	RUNX3 regulates YAP1-mediated transcription	Hippo signaling	-	TEAD2, TEAD4, TCF7, TEAD3, TEAD1	SWAT_cells_Hypoxia_DAP_up.tsv
MCL	8.0	Khaki	#e6ff65	3.0	Mixed, incl. Rhombomere development, and PBX, PBC domain	-	-	HOXB8, PBX3, PKNOX2	SWAT_cells_Hypoxia_DAP_up.tsv
MCL	9.0	Olive	#78b200	3.0	Trachea cartilage development	Acute promyelocytic leukemia, and NHR2-like	-	RARA, RARG, ZBTB16	SWAT_cells_Hypoxia_DAP_up.tsv
MCL	10.0	Green	#b4ff65	3.0	Leucine rich region	-	-	ZSCAN23, ZNF24, ZSCAN9	SWAT_cells_Hypoxia_DAP_up.tsv
MCL	11.0	Cyan	#75efdd	3.0	Positive regulation of mesenchymal stem cell differentiation	-	-	ARID5A, SOX5, SOX6	SWAT_cells_Hypoxia_DAP_up.tsv
MCL	12.0	Sky Blue 3	#75edef	3.0	STAT protein, protein interaction domain	-	-	STAT1, STAT6, STAT4	SWAT_cells_Hypoxia_DAP_up.tsv
MCL	13.0	Sky Blue	#75d8ef	3.0	Mixed, incl. Found in ATP-dependent protease La (LON), and Adult acute lymphocytic leukemia	-	-	IKZF5, IKZF4, IKZF2	SWAT_cells_Hypoxia_DAP_up.tsv
MCL	14.0	Sky Blue 2	#75c4ef	3.0	FOXP, coiled-coil domain	-	-	FOXP1, FOXP4, FOXP2	SWAT_cells_Hypoxia_DAP_up.tsv
MCL	15.0	Cornflower Blue 2	#75b0ef	2.0	Mulibrey nanism, and KRAB domain superfamily	-	-	ZNF416, ZNF211	SWAT_cells_Hypoxia_DAP_up.tsv
MCL	16.0	Blue	#759cef	2.0	-	-	-	NR1D1, NR1D2	SWAT_cells_Hypoxia_DAP_up.tsv
MCL	17.0	Cornflower Blue	#7587ef	2.0	Leucine rich region	-	-	ZNF232, ZNF197	SWAT_cells_Hypoxia_DAP_up.tsv
MCL	18.0	Medium Slate Blue	#7675ef	2.0	-	-	-	ZNF175, ZNF264	SWAT_cells_Hypoxia_DAP_up.tsv
MCL	19.0	Medium Slate Blue 2	#8b75ef	2.0	BRIGHT, ARID (A/T-rich interaction domain) domain	REKLES domain, and Protein strawberry notch	-	ARID3A, ARID3B	SWAT_cells_Hypoxia_DAP_up.tsv
MCL	20.0	Medium Purple	#9f75ef	2.0	Female courtship behavior	Thyroid hormone binding	-	THRA, THRB	SWAT_cells_Hypoxia_DAP_up.tsv
MCL	21.0	Medium Purple 2	#b375ef	2.0	Hematopoietic stem cell proliferation	-	-	MECOM, RUNX1	SWAT_cells_Hypoxia_DAP_up.tsv
MCL	22.0	Orchid 4	#c875ef	2.0	STAT5 Activation	Taurine metabolism	-	STAT5B, STAT5A	SWAT_cells_Hypoxia_DAP_up.tsv
MCL	23.0	Orchid 2	#dc75ef	2.0	-	-	-	ZNF22, ZNF808	SWAT_cells_Hypoxia_DAP_up.tsv
MCL	24.0	Purple	#ef75ee	2.0	Negative regulation of protein sumoylation	-	-	HMG20B, HMG20A	SWAT_cells_Hypoxia_DAP_up.tsv
MCL	25.0	Orchid	#ef75da	2.0	Polo-like kinase mediated events	-	-	LIN54, FOXM1	SWAT_cells_Hypoxia_DAP_up.tsv
MCL	26.0	Orchid 3	#ef75c6	2.0	-	-	-	SOX13, ZNF7	SWAT_cells_Hypoxia_DAP_up.tsv
MCL	27.0	Pink	#ef75b2	2.0	Heat shock factor	-	-	HSF2, HSF4	SWAT_cells_Hypoxia_DAP_up.tsv
MCL	28.0	Pale Violet Red	#ef759d	2.0	Nuclear steroid receptor activity	-	-	ESRRB, ESRRA	SWAT_cells_Hypoxia_DAP_up.tsv
MCL	29.0	Light Coral	#ef7589	2.0	The CUT domain is a DNA-binding domain often found in combination with a downstream homeodomain.	-	-	SATB1, SATB2	SWAT_cells_Hypoxia_DAP_up.tsv
MCL	1.0	Red	#ff0000	2.0	Negative regulation of cholesterol storage	SUMOylation of intracellular receptors	-	PPARA, NR1H3	SWAT_cells_low_glucose_DAP_down.tsv
MCL	1.0	Red	#ff0000	13.0	SMAD protein complex	TGF-beta signaling pathway	-	FOXO1, AR, SMAD3, HMGA1, SMAD1, HMGA2, SMAD5, TFE3, TGIF1, TGIF2, ATF3, FOXO3, LIN54	SWAT_cells_low_glucose_DAP_up.tsv
MCL	2.0	Salmon	#ff8365	8.0	Transcriptional regulation by RUNX3	Hippo signaling pathway - multiple species	-	SOX4, TCF7, TCF7L1, TCF7L2, TEAD2, TEAD3, TEAD4, TEAD1	SWAT_cells_low_glucose_DAP_up.tsv
MCL	3.0	Saddle Brown	#b24400	8.0	MADS	-	-	SRF, MEF2D, NFATC4, NFATC1, NFATC3, MEF2B, MEF2A, MEF2C	SWAT_cells_low_glucose_DAP_up.tsv
MCL	4.0	Sandy Brown	#ffbe65	5.0	Homeobox protein, antennapedia type, conserved site, and Proximal/distal pattern formation	-	-	HOXA7, HOXD4, HOXC4, HOXB4, HOXC5	SWAT_cells_low_glucose_DAP_up.tsv
MCL	5.0	Brown	#b28900	4.0	RNA polymerase II transcribes snRNA genes	-	-	TBP, POU2F1, POU2F2, GTF2B	SWAT_cells_low_glucose_DAP_up.tsv
MCL	6.0	Yellow	#fff865	4.0	STAT protein, protein interaction domain	-	-	STAT6, STAT1, STAT4, STAT2	SWAT_cells_low_glucose_DAP_up.tsv
MCL	7.0	Olive	#97b200	3.0	Positive regulation of chondrocyte differentiation	bHLH transcription factor binding	-	SOX9, RUNX2, TWIST2	SWAT_cells_low_glucose_DAP_up.tsv
MCL	8.0	Green Yellow	#caff65	3.0	RUNX1 regulates transcription of genes involved in BCR signaling	-	-	MECOM, RUNX1, ELF2	SWAT_cells_low_glucose_DAP_up.tsv
MCL	9.0	Olive Drab	#52b200	2.0	-	-	-	TFAP4, BPTF	SWAT_cells_low_glucose_DAP_up.tsv
MCL	10.0	Green	#8fff65	2.0	Steroid-binding	SUMOylation of intracellular receptors	Mixed, incl. Post-traumatic stress disorder, and Myoma	NR3C1, NR3C2	SWAT_cells_low_glucose_DAP_up.tsv
MCL	11.0	Sky Blue 2	#75e1ef	2.0	Dorsal spinal cord development	Mixed, incl. Rhombomere development, and PBX, PBC domain	-	HOXB8, PBX3	SWAT_cells_low_glucose_DAP_up.tsv
MCL	12.0	Sky Blue	#75c9ef	2.0	Interferon regulatory factor	-	-	IRF1, IRF2	SWAT_cells_low_glucose_DAP_up.tsv
MCL	13.0	Cornflower Blue	#75b2ef	2.0	Acute promyelocytic leukemia, and NHR2-like	-	-	RARA, ZBTB16	SWAT_cells_low_glucose_DAP_up.tsv
MCL	14.0	Blue	#759aef	2.0	-	-	-	POU5F1, FOXP1	SWAT_cells_low_glucose_DAP_up.tsv
MCL	15.0	Medium Slate Blue	#7583ef	2.0	BRIGHT, ARID (A/T-rich interaction domain) domain	REKLES domain, and Protein strawberry notch	-	ARID3A, ARID3B	SWAT_cells_low_glucose_DAP_up.tsv
MCL	16.0	Purple	#7f75ef	2.0	Leucine rich region	-	-	ZSCAN23, ZNF24	SWAT_cells_low_glucose_DAP_up.tsv
MCL	17.0	Medium Purple	#9675ef	2.0	-	-	-	PKNOX2, PBX2	SWAT_cells_low_glucose_DAP_up.tsv
MCL	18.0	Medium Purple 2	#ae75ef	2.0	Negative regulation of protein sumoylation	-	-	HMG20B, HMG20A	SWAT_cells_low_glucose_DAP_up.tsv
MCL	19.0	Orchid 2	#c575ef	2.0	STAT5 Activation	Taurine metabolism	-	STAT5A, STAT5B	SWAT_cells_low_glucose_DAP_up.tsv
MCL	20.0	Violet 2	#dd75ef	2.0	-	-	-	ARID5A, SOX5	SWAT_cells_low_glucose_DAP_up.tsv
MCL	21.0	Violet	#ef75ea	2.0	-	-	-	SOX13, ZNF7	SWAT_cells_low_glucose_DAP_up.tsv
MCL	22.0	Orchid	#ef75d3	2.0	Heat shock factor	-	-	HSF2, HSF4	SWAT_cells_low_glucose_DAP_up.tsv
MCL	23.0	Pink	#ef75bb	2.0	NF-kappaB complex	Ig-like, plexins, transcription factors	-	RELA, REL	SWAT_cells_low_glucose_DAP_up.tsv
MCL	24.0	Pale Violet Red	#ef75a4	2.0	The CUT domain is a DNA-binding domain often found in combination with a downstream homeodomain.	-	-	SATB2, SATB1	SWAT_cells_low_glucose_DAP_up.tsv
MCL	25.0	Light Coral	#ef758c	1.0	-	-	-	PPARG	SWAT_cells_low_glucose_DAP_up.tsv
