## Supplemental Table 1-33 for "Metabolic disease-relevant stimuli unmask context-dependent genetic regulation of cardiometabolic loci in human adipocytes": Table_S15_Statistics_of_the_scDRS_group_level_analysis_across_cell_sta.csv

group	n_cell	n_ctrl	assoc_mcp	assoc_mcz	hetero_mcp	hetero_mcz	n_fdr_0.05	n_fdr_0.1	n_fdr_0.2	fraction of enriched cells (FDR <0.2)	GWAS
Adipocytes	63782.0	1000.0	0.7242757	-0.6311263	0.003996004	4.3009157	0.0	4.0	44.0	0.0006898498009	BMI
Adipocytes	63782.0	1000.0	0.000999001	5.8920126	0.000999001	8.08975	5211.0	11111.0	20660.0	0.3239158383	GFATadjBMI
Adipocytes	63782.0	1000.0	0.000999001	4.022925	0.000999001	5.9975657	183.0	656.0	3031.0	0.04752124424	VAT/ASAT ratio
Adipocytes	63782.0	1000.0	0.08391608	1.4508525	0.92007995	-1.0341303	0.0	1.0	1.0	1.567840457e-05	ASATadjBMI
Adipocytes	63782.0	1000.0	0.000999001	5.2642655	0.002997003	5.5668826	2647.0	6407.0	13952.0	0.2187451005	WHRadjBMI
Adipocytes	63782.0	1000.0	0.000999001	4.9868608	0.004995005	5.437595	260.0	1540.0	5930.0	0.09297293907	FI
Adipocytes	63782.0	1000.0	0.2847153	0.57382154	0.56643355	-0.40691707	0.0	0.0	1.0	1.567840457e-05	IFCadjBMI
Adipocytes	63782.0	1000.0	0.015984016	2.1866968	0.28071928	0.30097014	0.0	0.0	2.0	3.135680913e-05	ISIadjBMI
Adipocytes	63782.0	1000.0	0.006993007	2.8262734	0.28971028	0.28716096	0.0	1.0	2.0	3.135680913e-05	HOMAIRadjBMI
Adipocytes	63782.0	1000.0	0.000999001	7.2209926	0.000999001	14.792672	9862.0	17344.0	27118.0	0.425166975	LDL
Adipocytes	63782.0	1000.0	0.000999001	7.119245	0.000999001	12.244711	10563.0	18536.0	28993.0	0.4545639836	HDL
Adipocytes	63782.0	1000.0	0.000999001	7.416212	0.000999001	12.606373	12279.0	19458.0	29235.0	0.4583581575	TG
Adipocytes	63782.0	1000.0	0.000999001	7.755897	0.000999001	14.448913	13239.0	20873.0	30634.0	0.4802922455	HbA1c
Adipocytes	63782.0	1000.0	0.001998002	4.052034	0.035964034	2.4059143	0.0	165.0	1393.0	0.02184001756	Glucose
Adipocytes	63782.0	1000.0	0.023976024	2.1270475	0.022977022	2.799687	0.0	0.0	13.0	0.0002038192594	T2D
Adipocytes	63782.0	1000.0	0.006993007	2.7942104	0.075924076	1.6370444	1.0	1.0	12.0	0.0001881408548	T1D
Adipocytes	63782.0	1000.0	0.011988012	2.5247788	0.024975024	2.6062548	0.0	1.0	4.0	6.271361826e-05	CAD
AMSCs_proliferating	24223.0	1000.0	0.000999001	3.2639601	0.000999001	5.2933207	31.0	131.0	668.0	0.02757709615	BMI
AMSCs_proliferating	24223.0	1000.0	0.7982018	-0.8922639	0.0939061	1.4233081	12.0	41.0	200.0	0.008256615613	GFATadjBMI
AMSCs_proliferating	24223.0	1000.0	0.72527474	-0.62645674	0.003996004	3.9255092	3.0	17.0	76.0	0.003137513933	VAT/ASAT ratio
AMSCs_proliferating	24223.0	1000.0	0.07992008	1.4499587	0.44855145	-0.18457447	0.0	0.0	0.0	0	ASATadjBMI
AMSCs_proliferating	24223.0	1000.0	0.96004	-1.5653194	0.6753247	-0.5819535	2.0	9.0	55.0	0.002270569294	WHRadjBMI
AMSCs_proliferating	24223.0	1000.0	0.35464534	0.3645272	0.16883117	0.74547076	3.0	13.0	108.0	0.004458572431	FI
AMSCs_proliferating	24223.0	1000.0	0.060939062	1.6036446	0.016983017	3.1557598	0.0	0.0	1.0	4.128307807e-05	IFCadjBMI
AMSCs_proliferating	24223.0	1000.0	0.026973028	2.0094187	0.46153846	-0.18083471	0.0	0.0	0.0	0	ISIadjBMI
AMSCs_proliferating	24223.0	1000.0	0.5354645	-0.14578028	0.15984017	0.9374706	0.0	0.0	0.0	0	HOMAIRadjBMI
AMSCs_proliferating	24223.0	1000.0	0.992008	-2.0388603	0.002997003	4.737766	24.0	50.0	152.0	0.006275027866	LDL
AMSCs_proliferating	24223.0	1000.0	0.23476523	0.71805644	0.000999001	7.096432	215.0	436.0	866.0	0.03575114561	HDL
AMSCs_proliferating	24223.0	1000.0	0.017982017	2.260019	0.000999001	7.105521	508.0	854.0	1576.0	0.06506213103	TG
AMSCs_proliferating	24223.0	1000.0	0.28771228	0.5137313	0.024975024	2.6092777	103.0	287.0	664.0	0.02741196384	HbA1c
AMSCs_proliferating	24223.0	1000.0	0.15584415	0.99575263	0.4995005	-0.3011735	0.0	2.0	40.0	0.001651323123	Glucose
AMSCs_proliferating	24223.0	1000.0	0.005994006	2.8569398	0.07492507	1.6141279	1.0	1.0	23.0	0.0009495107955	T2D
AMSCs_proliferating	24223.0	1000.0	0.48051947	-0.030430792	0.21578422	0.4827551	0.0	0.0	0.0	0	T1D
AMSCs_proliferating	24223.0	1000.0	0.010989011	2.470113	0.21578422	0.6188961	0.0	1.0	6.0	0.0002476984684	CAD
AMSCs_quiescent	76260.0	1000.0	0.000999001	4.045844	0.003996004	3.7170727	130.0	501.0	2506.0	0.0328612641	BMI
AMSCs_quiescent	76260.0	1000.0	1.0	-3.3198698	0.03196803	2.238833	3.0	23.0	100.0	0.001311303436	GFATadjBMI
AMSCs_quiescent	76260.0	1000.0	1.0	-3.331817	0.013986014	3.2230976	0.0	4.0	24.0	0.0003147128245	VAT/ASAT ratio
AMSCs_quiescent	76260.0	1000.0	0.77022976	-0.7705343	0.1058941	1.1909354	0.0	0.0	0.0	0	ASATadjBMI
AMSCs_quiescent	76260.0	1000.0	0.988012	-2.2319038	0.023976024	2.5529456	9.0	40.0	195.0	0.002557041699	WHRadjBMI
AMSCs_quiescent	76260.0	1000.0	0.992008	-2.4660077	0.03696304	2.187092	0.0	7.0	53.0	0.0006949908209	FI
AMSCs_quiescent	76260.0	1000.0	0.984016	-2.0186913	0.09190809	1.3563073	0.0	0.0	0.0	0	IFCadjBMI
AMSCs_quiescent	76260.0	1000.0	0.8971029	-1.2183537	0.39060938	0.04614271	0.0	0.0	0.0	0	ISIadjBMI
AMSCs_quiescent	76260.0	1000.0	0.985015	-2.194654	0.4995005	-0.18178602	0.0	0.0	0.0	0	HOMAIRadjBMI
AMSCs_quiescent	76260.0	1000.0	0.999001	-3.0816488	0.008991009	3.7729635	12.0	54.0	244.0	0.003199580383	LDL
AMSCs_quiescent	76260.0	1000.0	1.0	-3.5677414	0.001998002	5.529879	12.0	47.0	202.0	0.00264883294	HDL
AMSCs_quiescent	76260.0	1000.0	1.0	-3.453487	0.000999001	5.69675	19.0	62.0	239.0	0.003134015211	TG
AMSCs_quiescent	76260.0	1000.0	0.996004	-2.5083563	0.016983017	3.015341	37.0	122.0	404.0	0.00529766588	HbA1c
AMSCs_quiescent	76260.0	1000.0	0.86013985	-1.0920787	0.23076923	0.5716949	0.0	1.0	35.0	0.0004589562025	Glucose
AMSCs_quiescent	76260.0	1000.0	0.11388611	1.2153882	0.3946054	0.025250344	0.0	1.0	11.0	0.0001442433779	T2D
AMSCs_quiescent	76260.0	1000.0	0.98301697	-2.1285098	0.043956045	2.0513375	0.0	0.0	0.0	0	T1D
AMSCs_quiescent	76260.0	1000.0	0.49150848	-0.004668721	0.022977022	2.4971566	0.0	0.0	0.0	0	CAD
SWAT cells	162090.0	1000.0	0.4985015	-0.061878927	0.000999001	5.7690926	21.0	114.0	712.0	0.004392621383	BMI
SWAT cells	162090.0	1000.0	0.5074925	-0.13659474	0.04095904	2.195369	200.0	749.0	2500.0	0.01542353014	GFATadjBMI
SWAT cells	162090.0	1000.0	0.06393606	1.6762329	0.011988012	3.4111	47.0	171.0	1075.0	0.006632117959	VAT/ASAT ratio
SWAT cells	162090.0	1000.0	0.7352647	-0.62172455	0.44655344	-0.1715472	0.0	0.0	0.0	0	ASATadjBMI
SWAT cells	162090.0	1000.0	0.57742256	-0.23864709	0.2957043	0.28777272	104.0	401.0	1542.0	0.009513233389	WHRadjBMI
SWAT cells	162090.0	1000.0	0.86713284	-1.023293	0.13686314	0.8901138	12.0	82.0	504.0	0.003109383676	FI
SWAT cells	162090.0	1000.0	0.068931065	1.5200447	0.16283716	0.7692707	0.0	0.0	2.0	1.233882411e-05	IFCadjBMI
SWAT cells	162090.0	1000.0	0.8861139	-1.1440977	0.6833167	-0.5981089	0.0	0.0	2.0	1.233882411e-05	ISIadjBMI
SWAT cells	162090.0	1000.0	0.7332667	-0.65634847	0.64835167	-0.5394493	0.0	0.0	0.0	0	HOMAIRadjBMI
SWAT cells	162090.0	1000.0	0.54845154	-0.17889974	0.014985015	3.1011684	396.0	1170.0	3175.0	0.01958788327	LDL
SWAT cells	162090.0	1000.0	0.26673326	0.57127494	0.005994006	5.0057716	833.0	1937.0	4584.0	0.02828058486	HDL
SWAT cells	162090.0	1000.0	0.2057942	0.76690376	0.000999001	5.6341476	838.0	2022.0	4906.0	0.03026713554	TG
SWAT cells	162090.0	1000.0	0.982018	-1.8672374	0.103896104	1.3628374	303.0	827.0	2168.0	0.01337528534	HbA1c
SWAT cells	162090.0	1000.0	0.98101896	-1.6683197	0.33566433	0.14259943	0.0	3.0	74.0	0.0004565364921	Glucose
SWAT cells	162090.0	1000.0	0.994006	-2.0717487	0.06593407	1.7833995	0.0	0.0	4.0	2.467764822e-05	T2D
SWAT cells	162090.0	1000.0	0.22277722	0.6596957	0.06993007	1.6891832	0.0	0.0	1.0	6.169412055e-06	T1D
SWAT cells	162090.0	1000.0	0.81918085	-0.92349607	0.02097902	2.8442686	0.0	0.0	4.0	2.467764822e-05	CAD
