## Supplemental Table 1-33 for "Metabolic disease-relevant stimuli unmask context-dependent genetic regulation of cardiometabolic loci in human adipocytes": Table_S17_Statistics_of_the_scDRS_group_level_analysis_across_cell_sta.csv

group	n_cell	n_ctrl	assoc_mcp	assoc_mcz	hetero_mcp	hetero_mcz	n_fdr_0.05	n_fdr_0.1	n_fdr_0.2	fraction of enriched cells (FDR <0.2)	GWAS
Adipocytes_basal	21658.0	1000.0	0.8701299	-1.1136123	0.003996004	3.940512	0.0	2.0	11.0	0.0005078954659	BMI
Adipocytes_basal	21658.0	1000.0	0.000999001	5.0800123	0.001998002	6.480541	839.0	2088.0	4528.0	0.2090682427	WHRadjBMI
Adipocytes_basal	21658.0	1000.0	0.000999001	7.7039366	0.000999001	13.3638735	5017.0	7668.0	11202.0	0.5172222735	Triglyceride
Adipocytes_basal	21658.0	1000.0	0.000999001	4.0164204	0.02097902	2.5938165	0.0	65.0	483.0	0.02230122818	Glucose
Adipocytes_basal	21658.0	1000.0	0.005994006	3.0143523	0.09090909	1.4388186	1.0	1.0	8.0	0.0003693785206	T1D
Adipocytes_basal	21658.0	1000.0	0.008991009	2.5583043	0.011988012	3.1011732	0.0	0.0	0.0	0	CAD
Adipocytes_basal	21658.0	1000.0	0.000999001	5.7477183	0.000999001	7.462061	1769.0	3834.0	7145.0	0.3299011912	GFATadjBMI
Adipocytes_basal	21658.0	1000.0	0.000999001	4.2118444	0.003996004	4.746279	89.0	291.0	1208.0	0.05577615662	VAT/ASAT ratio
Adipocytes_basal	21658.0	1000.0	0.0979021	1.3822932	0.7332667	-0.63908046	0.0	0.0	0.0	0	ASATadjBMI
Adipocytes_basal	21658.0	1000.0	0.000999001	4.957103	0.004995005	4.3350363	101.0	567.0	2106.0	0.09723889556	FI
Adipocytes_basal	21658.0	1000.0	0.25874126	0.65789235	0.5724276	-0.37093925	0.0	0.0	1.0	4.617231508e-05	IFCadjBMI
Adipocytes_basal	21658.0	1000.0	0.016983017	2.08472	0.23776224	0.46466088	0.0	0.0	1.0	4.617231508e-05	ISIadjBMI
Adipocytes_basal	21658.0	1000.0	0.008991009	2.6495326	0.37062937	0.17273328	0.0	0.0	1.0	4.617231508e-05	HOMAIRadjBMI
Adipocytes_basal	21658.0	1000.0	0.000999001	7.6324987	0.000999001	10.827892	4347.0	7266.0	10927.0	0.5045248869	LDL
Adipocytes_basal	21658.0	1000.0	0.000999001	7.1228275	0.000999001	9.481589	3984.0	6825.0	10551.0	0.4871640964	HDL
Adipocytes_basal	21658.0	1000.0	0.000999001	7.713367	0.000999001	11.612382	4884.0	7646.0	11094.0	0.5122356635	HbA1c
Adipocytes_basal	21658.0	1000.0	0.02997003	1.9504626	0.08791209	1.4050182	0.0	0.0	5.0	0.0002308615754	T2D
Adipocytes_FFA	19309.0	1000.0	0.6073926	-0.32581788	0.00999001	3.546179	0.0	1.0	15.0	0.0007768398156	BMI
Adipocytes_FFA	19309.0	1000.0	0.000999001	5.1759896	0.006993007	3.707068	922.0	2141.0	4618.0	0.2391630846	WHRadjBMI
Adipocytes_FFA	19309.0	1000.0	0.000999001	6.7424383	0.000999001	8.944353	3492.0	5694.0	8732.0	0.4522243513	Triglyceride
Adipocytes_FFA	19309.0	1000.0	0.001998002	3.83455	0.1028971	1.2563267	0.0	48.0	405.0	0.02097467502	Glucose
Adipocytes_FFA	19309.0	1000.0	0.012987013	2.4968016	0.1028971	1.2329317	0.0	0.0	0.0	0	T1D
Adipocytes_FFA	19309.0	1000.0	0.011988012	2.4583669	0.12087912	1.0947686	0.0	0.0	1.0	5.178932104e-05	CAD
Adipocytes_FFA	19309.0	1000.0	0.000999001	5.696793	0.000999001	7.6625204	1825.0	3773.0	6873.0	0.3559480035	GFATadjBMI
Adipocytes_FFA	19309.0	1000.0	0.000999001	3.8884423	0.001998002	4.994707	50.0	201.0	968.0	0.05013206277	VAT/ASAT ratio
Adipocytes_FFA	19309.0	1000.0	0.13286713	1.1654242	0.42857143	-0.04511887	0.0	0.0	0.0	0	ASATadjBMI
Adipocytes_FFA	19309.0	1000.0	0.000999001	4.883792	0.002997003	5.211207	86.0	539.0	2041.0	0.1057020042	FI
Adipocytes_FFA	19309.0	1000.0	0.22377622	0.75594556	0.5334665	-0.2653374	0.0	0.0	0.0	0	IFCadjBMI
Adipocytes_FFA	19309.0	1000.0	0.014985015	2.1253872	0.0989011	1.2823387	0.0	0.0	0.0	0	ISIadjBMI
Adipocytes_FFA	19309.0	1000.0	0.008991009	2.7312772	0.5294705	-0.20828633	0.0	0.0	0.0	0	HOMAIRadjBMI
Adipocytes_FFA	19309.0	1000.0	0.000999001	6.663393	0.000999001	8.51511	2848.0	5174.0	8247.0	0.4271065306	LDL
Adipocytes_FFA	19309.0	1000.0	0.000999001	6.475314	0.000999001	9.038671	3008.0	5454.0	8726.0	0.4519136154	HDL
Adipocytes_FFA	19309.0	1000.0	0.000999001	7.4071627	0.000999001	8.004071	4366.0	6933.0	10065.0	0.5212595163	HbA1c
Adipocytes_FFA	19309.0	1000.0	0.01998002	2.2035725	0.055944055	1.8331536	0.0	0.0	3.0	0.0001553679631	T2D
Adipocytes_Hypoxia	6088.0	1000.0	0.47252747	0.05173599	0.017982017	2.612593	0.0	0.0	8.0	0.001314060447	BMI
Adipocytes_Hypoxia	6088.0	1000.0	0.000999001	4.7449636	0.005994006	3.640125	208.0	496.0	1179.0	0.1936596583	WHRadjBMI
Adipocytes_Hypoxia	6088.0	1000.0	0.000999001	6.8371234	0.000999001	10.91544	847.0	1429.0	2222.0	0.3649802891	Triglyceride
Adipocytes_Hypoxia	6088.0	1000.0	0.001998002	3.8702083	0.002997003	4.0484834	0.0	12.0	132.0	0.02168199737	Glucose
Adipocytes_Hypoxia	6088.0	1000.0	0.02997003	1.9082227	0.0939061	1.2749885	0.0	0.0	0.0	0	T1D
Adipocytes_Hypoxia	6088.0	1000.0	0.01998002	2.250022	0.050949052	1.7207422	0.0	0.0	0.0	0	CAD
Adipocytes_Hypoxia	6088.0	1000.0	0.000999001	5.366297	0.003996004	4.677897	372.0	791.0	1565.0	0.2570630749	GFATadjBMI
Adipocytes_Hypoxia	6088.0	1000.0	0.001998002	3.6902466	0.000999001	5.9579453	14.0	52.0	238.0	0.03909329829	VAT/ASAT ratio
Adipocytes_Hypoxia	6088.0	1000.0	0.0939061	1.3830527	0.6083916	-0.33765846	0.0	0.0	0.0	0	ASATadjBMI
Adipocytes_Hypoxia	6088.0	1000.0	0.000999001	4.351513	0.017982017	2.6285865	13.0	105.0	420.0	0.06898817346	FI
Adipocytes_Hypoxia	6088.0	1000.0	0.31868133	0.43700108	0.20479521	0.6862322	0.0	0.0	0.0	0	IFCadjBMI
Adipocytes_Hypoxia	6088.0	1000.0	0.04895105	1.7082175	0.3046953	0.35082084	0.0	0.0	0.0	0	ISIadjBMI
Adipocytes_Hypoxia	6088.0	1000.0	0.005994006	2.720623	0.1938062	0.7468412	0.0	0.0	0.0	0	HOMAIRadjBMI
Adipocytes_Hypoxia	6088.0	1000.0	0.000999001	6.7295904	0.000999001	9.869372	738.0	1314.0	2135.0	0.3506898817	LDL
Adipocytes_Hypoxia	6088.0	1000.0	0.000999001	6.374559	0.000999001	8.150495	772.0	1405.0	2324.0	0.3817345598	HDL
Adipocytes_Hypoxia	6088.0	1000.0	0.000999001	7.463791	0.000999001	10.771756	1170.0	1831.0	2718.0	0.4464520368	HbA1c
Adipocytes_Hypoxia	6088.0	1000.0	0.012987013	2.408357	0.05294705	1.6304396	0.0	0.0	2.0	0.0003285151117	T2D
Adipocytes_LowGlucose	16727.0	1000.0	0.7422577	-0.6557156	0.006993007	4.1360493	0.0	1.0	10.0	0.0005978358343	BMI
Adipocytes_LowGlucose	16727.0	1000.0	0.000999001	5.3769965	0.002997003	6.870242	678.0	1682.0	3627.0	0.2168350571	WHRadjBMI
Adipocytes_LowGlucose	16727.0	1000.0	0.000999001	7.29968	0.000999001	12.133616	2923.0	4667.0	7079.0	0.4232079871	Triglyceride
Adipocytes_LowGlucose	16727.0	1000.0	0.001998002	4.0736732	0.001998002	4.2484	0.0	40.0	373.0	0.02229927662	Glucose
Adipocytes_LowGlucose	16727.0	1000.0	0.006993007	2.8447046	0.054945055	1.8712505	0.0	0.0	4.0	0.0002391343337	T1D
Adipocytes_LowGlucose	16727.0	1000.0	0.011988012	2.4572144	0.003996004	5.2931566	0.0	1.0	3.0	0.0001793507503	CAD
Adipocytes_LowGlucose	16727.0	1000.0	0.000999001	5.9639387	0.000999001	9.0234585	1245.0	2713.0	5077.0	0.3035212531	GFATadjBMI
Adipocytes_LowGlucose	16727.0	1000.0	0.001998002	3.7547927	0.000999001	6.4437213	30.0	112.0	617.0	0.03688647098	VAT/ASAT ratio
Adipocytes_LowGlucose	16727.0	1000.0	0.04995005	1.7658727	1.0	-2.1625884	0.0	1.0	1.0	5.978358343e-05	ASATadjBMI
Adipocytes_LowGlucose	16727.0	1000.0	0.000999001	4.898863	0.000999001	6.413243	60.0	329.0	1363.0	0.08148502421	FI
Adipocytes_LowGlucose	16727.0	1000.0	0.4225774	0.13617252	0.44355646	-0.08180729	0.0	0.0	0.0	0	IFCadjBMI
Adipocytes_LowGlucose	16727.0	1000.0	0.012987013	2.4272976	0.15184815	0.837253	0.0	0.0	1.0	5.978358343e-05	ISIadjBMI
Adipocytes_LowGlucose	16727.0	1000.0	0.002997003	2.9899194	0.1058941	1.1685992	0.0	1.0	1.0	5.978358343e-05	HOMAIRadjBMI
Adipocytes_LowGlucose	16727.0	1000.0	0.000999001	6.7283916	0.000999001	17.926714	1929.0	3590.0	5809.0	0.3472828361	LDL
Adipocytes_LowGlucose	16727.0	1000.0	0.000999001	7.5524774	0.000999001	14.2885685	2799.0	4852.0	7392.0	0.4419202487	HDL
Adipocytes_LowGlucose	16727.0	1000.0	0.000999001	7.5263605	0.000999001	18.185053	2819.0	4463.0	6757.0	0.4039576732	HbA1c
Adipocytes_LowGlucose	16727.0	1000.0	0.035964034	1.9275682	0.001998002	5.024277	0.0	0.0	3.0	0.0001793507503	T2D
AMSCs_proliferating_basal	20050.0	1000.0	0.000999001	3.3631835	0.000999001	5.7637844	29.0	126.0	643.0	0.03206982544	BMI
AMSCs_proliferating_basal	20050.0	1000.0	0.9100899	-1.3223265	0.06793207	1.7132828	4.0	19.0	120.0	0.005985037406	GFATadjBMI
AMSCs_proliferating_basal	20050.0	1000.0	0.93806195	-1.4410431	0.002997003	4.1546464	1.0	7.0	33.0	0.001645885287	VAT/ASAT ratio
AMSCs_proliferating_basal	20050.0	1000.0	0.10489511	1.3101639	0.32367632	0.20456739	0.0	0.0	0.0	0	ASATadjBMI
AMSCs_proliferating_basal	20050.0	1000.0	0.9460539	-1.4741374	0.43456542	-0.03461335	2.0	7.0	46.0	0.002294264339	WHRadjBMI
AMSCs_proliferating_basal	20050.0	1000.0	0.4885115	-0.011069275	0.24175824	0.45667294	1.0	6.0	68.0	0.003391521197	FI
AMSCs_proliferating_basal	20050.0	1000.0	0.23576424	0.6718872	0.024975024	2.6468642	0.0	0.0	0.0	0	IFCadjBMI
AMSCs_proliferating_basal	20050.0	1000.0	0.03196803	1.8945909	0.26073927	0.42277482	0.0	0.0	0.0	0	ISIadjBMI
AMSCs_proliferating_basal	20050.0	1000.0	0.6723277	-0.51345766	0.21378621	0.652452	0.0	0.0	0.0	0	HOMAIRadjBMI
AMSCs_proliferating_basal	20050.0	1000.0	1.0	-2.5500736	0.000999001	5.893905	16.0	29.0	85.0	0.004239401496	LDL
AMSCs_proliferating_basal	20050.0	1000.0	0.73826176	-0.6445126	0.000999001	7.8153996	102.0	189.0	385.0	0.01920199501	HDL
AMSCs_proliferating_basal	20050.0	1000.0	0.18681319	0.86963487	0.000999001	8.137016	209.0	370.0	760.0	0.03790523691	Triglyceride
AMSCs_proliferating_basal	20050.0	1000.0	0.55944055	-0.18940093	0.023976024	2.7063432	48.0	139.0	367.0	0.0183042394	HbA1c
AMSCs_proliferating_basal	20050.0	1000.0	0.18481518	0.9147519	0.41758242	0.011012264	0.0	2.0	28.0	0.001396508728	Glucose
AMSCs_proliferating_basal	20050.0	1000.0	0.004995005	2.8522096	0.038961038	2.2351491	1.0	1.0	19.0	0.0009476309227	T2D
AMSCs_proliferating_basal	20050.0	1000.0	0.5854146	-0.28565896	0.20979021	0.544963	0.0	0.0	0.0	0	T1D
AMSCs_proliferating_basal	20050.0	1000.0	0.016983017	2.253173	0.15984017	1.0145899	0.0	1.0	3.0	0.0001496259352	CAD
AMSCs_quiescent_basal	75012.0	1000.0	0.000999001	4.024728	0.005994006	3.5446522	128.0	496.0	2480.0	0.03306137685	BMI
AMSCs_quiescent_basal	75012.0	1000.0	1.0	-3.3171134	0.034965035	2.2021344	3.0	23.0	99.0	0.001319788834	GFATadjBMI
AMSCs_quiescent_basal	75012.0	1000.0	1.0	-3.32455	0.010989011	3.2466435	0.0	4.0	23.0	0.0003066176078	VAT/ASAT ratio
AMSCs_quiescent_basal	75012.0	1000.0	0.7672328	-0.75906926	0.11188811	1.1538204	0.0	0.0	0.0	0	ASATadjBMI
AMSCs_quiescent_basal	75012.0	1000.0	0.988012	-2.2176707	0.023976024	2.5885046	9.0	39.0	192.0	0.002559590466	WHRadjBMI
AMSCs_quiescent_basal	75012.0	1000.0	0.992008	-2.4479895	0.033966035	2.2303374	0.0	7.0	51.0	0.0006798912174	FI
AMSCs_quiescent_basal	75012.0	1000.0	0.984016	-2.0255423	0.0959041	1.2941797	0.0	0.0	0.0	0	IFCadjBMI
AMSCs_quiescent_basal	75012.0	1000.0	0.8931069	-1.2096412	0.3916084	0.05684038	0.0	0.0	0.0	0	ISIadjBMI
AMSCs_quiescent_basal	75012.0	1000.0	0.985015	-2.1953757	0.49050948	-0.16229185	0.0	0.0	0.0	0	HOMAIRadjBMI
AMSCs_quiescent_basal	75012.0	1000.0	0.999001	-3.0700424	0.007992008	3.760908	12.0	54.0	236.0	0.003146163281	LDL
AMSCs_quiescent_basal	75012.0	1000.0	1.0	-3.5713162	0.001998002	5.459732	10.0	43.0	190.0	0.002532928065	HDL
AMSCs_quiescent_basal	75012.0	1000.0	1.0	-3.431319	0.000999001	5.695729	18.0	60.0	233.0	0.00310616968	Triglyceride
AMSCs_quiescent_basal	75012.0	1000.0	0.996004	-2.4953613	0.016983017	3.0239894	35.0	117.0	395.0	0.005265824135	HbA1c
AMSCs_quiescent_basal	75012.0	1000.0	0.85814184	-1.0816567	0.23076923	0.559759	0.0	1.0	35.0	0.0004665920119	Glucose
AMSCs_quiescent_basal	75012.0	1000.0	0.11588412	1.2090733	0.4045954	-0.008863297	0.0	1.0	11.0	0.0001466432038	T2D
AMSCs_quiescent_basal	75012.0	1000.0	0.98101896	-2.1060758	0.044955045	2.063631	0.0	0.0	0.0	0	T1D
AMSCs_quiescent_basal	75012.0	1000.0	0.4925075	-0.017053585	0.022977022	2.542982	0.0	0.0	0.0	0	CAD
SWAT cells_basal	50006.0	1000.0	0.966034	-1.6921008	0.000999001	5.365304	6.0	25.0	96.0	0.001919769628	BMI
SWAT cells_basal	50006.0	1000.0	0.15884116	0.928689	0.055944055	1.8937248	101.0	371.0	1168.0	0.02335719714	GFATadjBMI
SWAT cells_basal	50006.0	1000.0	0.016983017	2.4293914	0.018981019	2.856621	32.0	94.0	538.0	0.01075870895	VAT/ASAT ratio
SWAT cells_basal	50006.0	1000.0	0.49150848	-0.03862624	0.6023976	-0.45131424	0.0	0.0	0.0	0	ASATadjBMI
SWAT cells_basal	50006.0	1000.0	0.37462538	0.23297293	0.31768233	0.22914605	39.0	140.0	554.0	0.01107867056	WHRadjBMI
SWAT cells_basal	50006.0	1000.0	0.5424575	-0.1590168	0.2057942	0.5228571	3.0	28.0	193.0	0.003859536856	FI
SWAT cells_basal	50006.0	1000.0	0.033966035	2.0312529	0.17482518	0.70305264	0.0	0.0	1.0	1.999760029e-05	IFCadjBMI
SWAT cells_basal	50006.0	1000.0	0.7352647	-0.6611221	0.8761239	-0.9457649	0.0	0.0	1.0	1.999760029e-05	ISIadjBMI
SWAT cells_basal	50006.0	1000.0	0.66433567	-0.5131107	0.5964036	-0.42262146	0.0	0.0	0.0	0	HOMAIRadjBMI
SWAT cells_basal	50006.0	1000.0	0.10989011	1.234284	0.02097902	2.7357717	215.0	626.0	1586.0	0.03171619406	LDL
SWAT cells_basal	50006.0	1000.0	0.038961038	1.9338282	0.004995005	5.2184825	453.0	1010.0	2293.0	0.04585449746	HDL
SWAT cells_basal	50006.0	1000.0	0.03696304	2.0036864	0.000999001	5.890123	439.0	1040.0	2438.0	0.0487541495	Triglyceride
SWAT cells_basal	50006.0	1000.0	0.6703297	-0.48351294	0.08791209	1.4372575	128.0	338.0	859.0	0.01717793865	HbA1c
SWAT cells_basal	50006.0	1000.0	0.8651349	-1.0241307	0.3226773	0.20568834	0.0	0.0	23.0	0.0004599448066	Glucose
SWAT cells_basal	50006.0	1000.0	0.995005	-2.1850774	0.13086914	0.98083395	0.0	0.0	2.0	3.999520058e-05	T2D
SWAT cells_basal	50006.0	1000.0	0.0989011	1.3202473	0.077922076	1.5083463	0.0	0.0	0.0	0	T1D
SWAT cells_basal	50006.0	1000.0	0.9070929	-1.2400062	0.033966035	2.3834944	0.0	0.0	0.0	0	CAD
SWAT cells_FFA	34092.0	1000.0	0.006993007	2.5391195	0.000999001	6.201188	5.0	36.0	277.0	0.008125073331	BMI
SWAT cells_FFA	34092.0	1000.0	0.95604396	-1.6645957	0.050949052	2.0327823	27.0	99.0	399.0	0.01170362548	GFATadjBMI
SWAT cells_FFA	34092.0	1000.0	0.14985014	1.0406505	0.005994006	3.7491624	7.0	28.0	171.0	0.005015839493	VAT/ASAT ratio
SWAT cells_FFA	34092.0	1000.0	0.8941059	-1.2533575	0.4235764	-0.07744199	0.0	0.0	0.0	0	ASATadjBMI
SWAT cells_FFA	34092.0	1000.0	0.64035964	-0.41711566	0.15084915	1.006212	22.0	82.0	319.0	0.009357033908	WHRadjBMI
SWAT cells_FFA	34092.0	1000.0	0.991009	-2.2844281	0.11988012	1.0537562	4.0	21.0	92.0	0.002698580312	FI
SWAT cells_FFA	34092.0	1000.0	0.110889114	1.2447119	0.16783217	0.76190615	0.0	0.0	1.0	2.93323947e-05	IFCadjBMI
SWAT cells_FFA	34092.0	1000.0	0.9390609	-1.541675	0.5514485	-0.3052651	0.0	0.0	1.0	2.93323947e-05	ISIadjBMI
SWAT cells_FFA	34092.0	1000.0	0.8451548	-1.0178916	0.82417583	-0.87580967	0.0	0.0	0.0	0	HOMAIRadjBMI
SWAT cells_FFA	34092.0	1000.0	0.7852148	-0.76549345	0.007992008	3.7806015	86.0	227.0	628.0	0.01842074387	LDL
SWAT cells_FFA	34092.0	1000.0	0.7962038	-0.8870754	0.004995005	4.8299794	126.0	303.0	757.0	0.02220462279	HDL
SWAT cells_FFA	34092.0	1000.0	0.45454547	0.086181656	0.000999001	6.292251	152.0	374.0	889.0	0.02607649889	Triglyceride
SWAT cells_FFA	34092.0	1000.0	0.9480519	-1.6046642	0.0969031	1.3733042	74.0	217.0	569.0	0.01669013258	HbA1c
SWAT cells_FFA	34092.0	1000.0	0.987013	-2.046979	0.2827173	0.3489914	0.0	2.0	19.0	0.0005573154992	Glucose
SWAT cells_FFA	34092.0	1000.0	0.64935064	-0.36153635	0.030969031	2.417411	0.0	0.0	0.0	0	T2D
SWAT cells_FFA	34092.0	1000.0	0.966034	-1.6951349	0.07692308	1.4987756	0.0	0.0	0.0	0	T1D
SWAT cells_FFA	34092.0	1000.0	0.15184815	1.0157739	0.032967035	2.476768	0.0	0.0	0.0	0	CAD
SWAT cells_Hypoxia	32372.0	1000.0	0.63936067	-0.41421852	0.001998002	4.8959928	5.0	16.0	100.0	0.003089089336	BMI
SWAT cells_Hypoxia	32372.0	1000.0	0.7602398	-0.7161637	0.034965035	2.4441178	29.0	110.0	375.0	0.01158408501	GFATadjBMI
SWAT cells_Hypoxia	32372.0	1000.0	0.12587413	1.0536137	0.008991009	3.4803042	5.0	19.0	183.0	0.005653033486	VAT/ASAT ratio
SWAT cells_Hypoxia	32372.0	1000.0	0.8901099	-1.1666638	0.3216783	0.18257114	0.0	0.0	0.0	0	ASATadjBMI
SWAT cells_Hypoxia	32372.0	1000.0	0.47352648	0.039873447	0.32667333	0.15910952	31.0	96.0	334.0	0.01031755838	WHRadjBMI
SWAT cells_Hypoxia	32372.0	1000.0	0.75524473	-0.7206877	0.056943055	1.7901025	3.0	18.0	103.0	0.003181762017	FI
SWAT cells_Hypoxia	32372.0	1000.0	0.33366632	0.31586868	0.33066934	0.13229169	0.0	0.0	0.0	0	IFCadjBMI
SWAT cells_Hypoxia	32372.0	1000.0	0.7842158	-0.80036104	0.64835167	-0.521955	0.0	0.0	0.0	0	ISIadjBMI
SWAT cells_Hypoxia	32372.0	1000.0	0.5724276	-0.2461708	0.4775225	-0.20734492	0.0	0.0	0.0	0	HOMAIRadjBMI
SWAT cells_Hypoxia	32372.0	1000.0	0.991009	-2.055109	0.04095904	2.2000508	40.0	114.0	316.0	0.009761522303	LDL
SWAT cells_Hypoxia	32372.0	1000.0	0.7962038	-0.82355267	0.006993007	4.328442	107.0	262.0	621.0	0.01918324478	HDL
SWAT cells_Hypoxia	32372.0	1000.0	0.5694306	-0.23531441	0.000999001	5.7943487	108.0	273.0	735.0	0.02270480662	Triglyceride
SWAT cells_Hypoxia	32372.0	1000.0	0.999001	-3.1228707	0.12587413	1.1763998	33.0	85.0	242.0	0.007475596194	HbA1c
SWAT cells_Hypoxia	32372.0	1000.0	0.989011	-2.181981	0.26673326	0.3720201	0.0	1.0	8.0	0.0002471271469	Glucose
SWAT cells_Hypoxia	32372.0	1000.0	0.993007	-2.1830883	0.07992008	1.5275587	0.0	0.0	1.0	3.089089336e-05	T2D
SWAT cells_Hypoxia	32372.0	1000.0	0.2857143	0.5189143	0.054945055	2.0054827	0.0	0.0	0.0	0	T1D
SWAT cells_Hypoxia	32372.0	1000.0	0.87812185	-1.0704482	0.04695305	2.206785	0.0	0.0	1.0	3.089089336e-05	CAD
SWAT cells_LowGlucose	45620.0	1000.0	0.2857143	0.5108138	0.000999001	6.0819907	5.0	37.0	239.0	0.005238930294	BMI
SWAT cells_LowGlucose	45620.0	1000.0	0.77022976	-0.75807506	0.05294705	1.950044	43.0	169.0	558.0	0.01223147742	GFATadjBMI
SWAT cells_LowGlucose	45620.0	1000.0	0.32367632	0.39014918	0.018981019	2.9826975	3.0	30.0	183.0	0.004011398509	VAT/ASAT ratio
SWAT cells_LowGlucose	45620.0	1000.0	0.6363636	-0.3953604	0.4775225	-0.2170121	0.0	0.0	0.0	0	ASATadjBMI
SWAT cells_LowGlucose	45620.0	1000.0	0.82617384	-0.93118304	0.14985014	0.9623079	12.0	83.0	335.0	0.007343270495	WHRadjBMI
SWAT cells_LowGlucose	45620.0	1000.0	0.95904094	-1.5518925	0.13786213	0.832731	2.0	15.0	116.0	0.00254274441	FI
SWAT cells_LowGlucose	45620.0	1000.0	0.14685315	1.0629133	0.16083916	0.7765088	0.0	0.0	0.0	0	IFCadjBMI
SWAT cells_LowGlucose	45620.0	1000.0	0.9240759	-1.2968829	0.5284715	-0.29674968	0.0	0.0	0.0	0	ISIadjBMI
SWAT cells_LowGlucose	45620.0	1000.0	0.72927076	-0.63935775	0.62837166	-0.489393	0.0	0.0	0.0	0	HOMAIRadjBMI
SWAT cells_LowGlucose	45620.0	1000.0	0.8841159	-1.1750582	0.024975024	2.5959883	55.0	203.0	645.0	0.01413853573	LDL
SWAT cells_LowGlucose	45620.0	1000.0	0.68931067	-0.5409971	0.007992008	4.7534804	147.0	362.0	913.0	0.02001315213	HDL
SWAT cells_LowGlucose	45620.0	1000.0	0.83716285	-0.9695343	0.001998002	5.0137024	139.0	335.0	844.0	0.01850065761	Triglyceride
SWAT cells_LowGlucose	45620.0	1000.0	0.993007	-2.4094577	0.12287712	1.1892225	68.0	187.0	498.0	0.0109162648	HbA1c
SWAT cells_LowGlucose	45620.0	1000.0	0.94205797	-1.3926872	0.3016983	0.27771893	0.0	0.0	24.0	0.0005260850504	Glucose
SWAT cells_LowGlucose	45620.0	1000.0	0.994006	-2.0114107	0.04795205	2.1212935	0.0	0.0	1.0	2.192021043e-05	T2D
SWAT cells_LowGlucose	45620.0	1000.0	0.33466533	0.34673297	0.0999001	1.2218946	0.0	0.0	1.0	2.192021043e-05	T1D
SWAT cells_LowGlucose	45620.0	1000.0	0.9010989	-1.2073056	0.003996004	4.073276	0.0	0.0	3.0	6.57606313e-05	CAD
