## Supplemental Table 1-33 for "Metabolic disease-relevant stimuli unmask context-dependent genetic regulation of cardiometabolic loci in human adipocytes": Table_S18_Statistics_of_the_scDRS_vs_PC_correlation.csv

GWAS	stimulation	cell_type	PC	n_donor	beta	r	p	padj_global
asatadjbmi	basal	Adipogenic	PC1	118.0	0.00516549	0.25314379	0.00567883	0.00839479
asatadjbmi	FFA	Adipogenic	PC1	118.0	0.00157688	0.07695321	0.40752534	0.43640509
asatadjbmi	LongTermHypoxia	Adipogenic	PC1	99.0	0.01517117	0.63726343	1.32e-12	5.3e-12
asatadjbmi	LowGlucose	Adipogenic	PC1	118.0	0.00290649	0.17507025	0.05793666	0.07295728
BMI	basal	Adipogenic	PC1	118.0	-0.0033668	-0.2600927	0.00444983	0.00665029
BMI	FFA	Adipogenic	PC1	118.0	0.00087147	0.04238546	0.64858591	0.66824003
BMI	LongTermHypoxia	Adipogenic	PC1	99.0	-0.0024743	-0.1254494	0.2159952	0.24685166
BMI	LowGlucose	Adipogenic	PC1	118.0	-0.0019548	-0.1260886	0.17366255	0.20360436
CAD	basal	Adipogenic	PC1	118.0	0.0126876	0.59152476	1.75e-12	6.8e-12
CAD	FFA	Adipogenic	PC1	118.0	0.00860348	0.43592179	8.06e-07	1.8e-06
CAD	LongTermHypoxia	Adipogenic	PC1	99.0	0.01334035	0.64987762	3.39e-13	1.4e-12
CAD	LowGlucose	Adipogenic	PC1	118.0	0.019085	0.82292342	2.95e-30	3.08e-29
FI	basal	Adipogenic	PC1	118.0	0.00653155	0.38634233	1.55e-05	3.02e-05
FI	FFA	Adipogenic	PC1	118.0	0.0020837	0.12907942	0.16359854	0.19347306
FI	LongTermHypoxia	Adipogenic	PC1	99.0	0.01388683	0.46954101	9.45e-07	2.07e-06
FI	LowGlucose	Adipogenic	PC1	118.0	0.00961459	0.58284914	4.37e-12	1.53e-11
gfatadjbmi	basal	Adipogenic	PC1	118.0	0.01393626	0.54156918	2.41e-10	7.81e-10
gfatadjbmi	FFA	Adipogenic	PC1	118.0	0.01293441	0.52991631	6.8e-10	2.1e-09
gfatadjbmi	LongTermHypoxia	Adipogenic	PC1	99.0	0.02057176	0.6902099	2.73e-15	1.24e-14
gfatadjbmi	LowGlucose	Adipogenic	PC1	118.0	0.02495054	0.90347524	1.72e-44	4.67e-43
Glucose	basal	Adipogenic	PC1	118.0	0.00697426	0.30861644	0.00067352	0.00113085
Glucose	FFA	Adipogenic	PC1	118.0	0.00575619	0.2883579	0.00154249	0.00243928
Glucose	LongTermHypoxia	Adipogenic	PC1	99.0	0.01572122	0.71382283	1.11e-16	5.79e-16
Glucose	LowGlucose	Adipogenic	PC1	118.0	0.01698823	0.83501281	7.06e-32	8.73e-31
HbA1c	basal	Adipogenic	PC1	118.0	0.01683319	0.44315841	5.02e-07	1.18e-06
HbA1c	FFA	Adipogenic	PC1	118.0	0.00658169	0.20837619	0.02355165	0.03235378
HbA1c	LongTermHypoxia	Adipogenic	PC1	99.0	0.03926743	0.83603814	4.97e-27	4.51e-26
HbA1c	LowGlucose	Adipogenic	PC1	118.0	0.03815668	0.91406193	2.78e-47	3.77e-45
HDL	basal	Adipogenic	PC1	118.0	0.01373447	0.4616551	1.43e-07	3.53e-07
HDL	FFA	Adipogenic	PC1	118.0	0.00654713	0.23992528	0.00887452	0.01270457
HDL	LongTermHypoxia	Adipogenic	PC1	99.0	0.02880098	0.78684525	4.75e-22	3.8e-21
HDL	LowGlucose	Adipogenic	PC1	118.0	0.02859345	0.8970901	5.84e-43	1.32e-41
HOMAIRadjBMI	basal	Adipogenic	PC1	118.0	0.00634284	0.52031202	1.55e-09	4.49e-09
HOMAIRadjBMI	FFA	Adipogenic	PC1	118.0	0.0047969	0.30654242	0.00073517	0.00120461
HOMAIRadjBMI	LongTermHypoxia	Adipogenic	PC1	99.0	0.00475275	0.25626051	0.01045874	0.01481654
HOMAIRadjBMI	LowGlucose	Adipogenic	PC1	118.0	0.00824315	0.65277056	1.15e-15	5.59e-15
IFC_adjBMI	basal	Adipogenic	PC1	118.0	0.00129233	0.10210141	0.27125519	0.30238284
IFC_adjBMI	FFA	Adipogenic	PC1	118.0	0.0008462	0.05622881	0.54532661	0.56750346
IFC_adjBMI	LongTermHypoxia	Adipogenic	PC1	99.0	0.00182152	0.10512285	0.30041316	0.3294854
IFC_adjBMI	LowGlucose	Adipogenic	PC1	118.0	0.00187757	0.15327831	0.09749689	0.11945565
ISI_adjBMI	basal	Adipogenic	PC1	118.0	0.01217316	0.64626532	2.71e-15	1.24e-14
ISI_adjBMI	FFA	Adipogenic	PC1	118.0	0.01003235	0.58680937	2.89e-12	1.06e-11
ISI_adjBMI	LongTermHypoxia	Adipogenic	PC1	99.0	0.01191231	0.55454743	2.59e-09	7.35e-09
ISI_adjBMI	LowGlucose	Adipogenic	PC1	118.0	0.00994059	0.65711085	6.42e-16	3.24e-15
LDL	basal	Adipogenic	PC1	118.0	0.01484025	0.46408384	1.2e-07	3.03e-07
LDL	FFA	Adipogenic	PC1	118.0	0.0036036	0.11675189	0.20800861	0.23973874
LDL	LongTermHypoxia	Adipogenic	PC1	99.0	0.03641873	0.84790436	1.75e-28	1.7e-27
LDL	LowGlucose	Adipogenic	PC1	118.0	0.0366902	0.91108179	1.84e-46	9.26e-45
T1D	basal	Adipogenic	PC1	118.0	0.00544749	0.33679654	0.00019212	0.00033498
T1D	FFA	Adipogenic	PC1	118.0	0.00523722	0.24586758	0.00728122	0.01064781
T1D	LongTermHypoxia	Adipogenic	PC1	99.0	0.0111721	0.53098562	1.57e-08	4.27e-08
T1D	LowGlucose	Adipogenic	PC1	118.0	0.00796963	0.56025632	4.2e-11	1.39e-10
T2D	basal	Adipogenic	PC1	118.0	0.01161434	0.63746486	8.38e-15	3.68e-14
T2D	FFA	Adipogenic	PC1	118.0	0.00658818	0.42447479	1.66e-06	3.54e-06
T2D	LongTermHypoxia	Adipogenic	PC1	99.0	0.01793497	0.72646948	1.74e-17	1.03e-16
T2D	LowGlucose	Adipogenic	PC1	118.0	0.02119699	0.90460372	8.97e-45	3.05e-43
TG	basal	Adipogenic	PC1	118.0	0.01697992	0.52752868	8.37e-10	2.53e-09
TG	FFA	Adipogenic	PC1	118.0	0.00823317	0.28953458	0.00147238	0.00235581
TG	LongTermHypoxia	Adipogenic	PC1	99.0	0.03082457	0.77273046	7.38e-21	5.02e-20
TG	LowGlucose	Adipogenic	PC1	118.0	0.02864271	0.91091072	2.04e-46	9.26e-45
vatAsatRatio	basal	Adipogenic	PC1	118.0	0.00998077	0.30607057	0.0007499	0.00121412
vatAsatRatio	FFA	Adipogenic	PC1	118.0	-0.0020769	-0.070293	0.44941844	0.47750709
vatAsatRatio	LongTermHypoxia	Adipogenic	PC1	99.0	0.02456847	0.67470804	1.9e-14	8.09e-14
vatAsatRatio	LowGlucose	Adipogenic	PC1	118.0	0.01945896	0.82572383	1.27e-30	1.44e-29
WHRadjBMI	basal	Adipogenic	PC1	118.0	0.00672324	0.32534349	0.00032461	0.00055183
WHRadjBMI	FFA	Adipogenic	PC1	118.0	0.00719733	0.3277348	0.00029143	0.0005017
WHRadjBMI	LongTermHypoxia	Adipogenic	PC1	99.0	0.01610936	0.5464397	4.89e-09	1.36e-08
WHRadjBMI	LowGlucose	Adipogenic	PC1	118.0	0.02339063	0.8645621	1.84e-36	2.78e-35
asatadjbmi	basal	SWAT	PC2	118.0	0.01271561	0.16725869	0.07024489	0.08684823
asatadjbmi	FFA	SWAT	PC2	118.0	0.00064569	0.01361022	0.88370212	0.89024806
asatadjbmi	LongTermHypoxia	SWAT	PC2	99.0	0.01844736	0.47455503	6.96e-07	1.58e-06
asatadjbmi	LowGlucose	SWAT	PC2	118.0	-0.0126522	-0.2691799	0.00320332	0.00484058
BMI	basal	SWAT	PC2	118.0	-0.0434042	-0.7836397	9.74e-26	8.28e-25
BMI	FFA	SWAT	PC2	118.0	-0.0510812	-0.8773202	8.68e-39	1.69e-37
BMI	LongTermHypoxia	SWAT	PC2	99.0	-0.0485751	-0.8901354	7.05e-35	9.59e-34
BMI	LowGlucose	SWAT	PC2	118.0	-0.0449814	-0.8703039	1.77e-37	3.01e-36
CAD	basal	SWAT	PC2	118.0	-0.0155835	-0.2830576	0.00189742	0.00296607
CAD	FFA	SWAT	PC2	118.0	-0.0217228	-0.4645026	1.17e-07	3e-07
CAD	LongTermHypoxia	SWAT	PC2	99.0	-0.0089871	-0.2060042	0.04078775	0.05282985
CAD	LowGlucose	SWAT	PC2	118.0	-0.0369791	-0.7403641	9.7e-22	7.33e-21
FI	basal	SWAT	PC2	118.0	0.01988561	0.27301618	0.00277896	0.00424649
FI	FFA	SWAT	PC2	118.0	0.00237645	0.05604554	0.54663936	0.56750346
FI	LongTermHypoxia	SWAT	PC2	99.0	0.04606091	0.7507458	3.65e-19	2.36e-18
FI	LowGlucose	SWAT	PC2	118.0	-0.0046283	-0.121442	0.19019289	0.22107891
gfatadjbmi	basal	SWAT	PC2	118.0	0.03480003	0.36556194	4.69e-05	8.62e-05
gfatadjbmi	FFA	SWAT	PC2	118.0	0.00637611	0.10887317	0.24056819	0.27264395
gfatadjbmi	LongTermHypoxia	SWAT	PC2	99.0	0.04311077	0.60595339	3.02e-11	1.03e-10
gfatadjbmi	LowGlucose	SWAT	PC2	118.0	-0.0073668	-0.1371162	0.13871042	0.1654791
Glucose	basal	SWAT	PC2	118.0	0.00756806	0.10604867	0.25306077	0.28443194
Glucose	FFA	SWAT	PC2	118.0	-0.0114174	-0.2069635	0.02453342	0.03336545
Glucose	LongTermHypoxia	SWAT	PC2	99.0	0.02243795	0.49013023	2.61e-07	6.24e-07
Glucose	LowGlucose	SWAT	PC2	118.0	-0.0170262	-0.3375265	0.00018567	0.00032794
HbA1c	basal	SWAT	PC2	118.0	0.02348316	0.20255394	0.02782596	0.03638779
HbA1c	FFA	SWAT	PC2	118.0	-0.0005727	-0.0069639	0.94033969	0.94033969
HbA1c	LongTermHypoxia	SWAT	PC2	99.0	0.0445209	0.57931257	3.34e-10	1.06e-09
HbA1c	LowGlucose	SWAT	PC2	118.0	-0.0282063	-0.3742509	2.98e-05	5.63e-05
HDL	basal	SWAT	PC2	118.0	0.045384	0.3931045	1.07e-05	2.1e-05
HDL	FFA	SWAT	PC2	118.0	0.01609597	0.20451317	0.0263193	0.03475169
HDL	LongTermHypoxia	SWAT	PC2	99.0	0.05990032	0.74505986	9.37e-19	5.79e-18
HDL	LowGlucose	SWAT	PC2	118.0	-0.0023919	-0.0378773	0.68384702	0.69927214
HOMAIRadjBMI	basal	SWAT	PC2	118.0	0.00610959	0.21368615	0.0201566	0.02826081
HOMAIRadjBMI	FFA	SWAT	PC2	118.0	-0.0103831	-0.4543924	2.36e-07	5.73e-07
HOMAIRadjBMI	LongTermHypoxia	SWAT	PC2	99.0	0.00884439	0.45184491	2.67e-06	5.59e-06
HOMAIRadjBMI	LowGlucose	SWAT	PC2	118.0	-0.0044547	-0.2062291	0.02505747	0.03374076
IFC_adjBMI	basal	SWAT	PC2	118.0	0.02439133	0.40861424	4.36e-06	8.84e-06
IFC_adjBMI	FFA	SWAT	PC2	118.0	0.00285483	0.09282201	0.31744029	0.34537504
IFC_adjBMI	LongTermHypoxia	SWAT	PC2	99.0	0.02950515	0.71672408	7.3e-17	4.14e-16
IFC_adjBMI	LowGlucose	SWAT	PC2	118.0	0.00204327	0.06802119	0.46424072	0.48943208
ISI_adjBMI	basal	SWAT	PC2	118.0	0.00655426	0.21171171	0.02136626	0.02965114
ISI_adjBMI	FFA	SWAT	PC2	118.0	-0.0027721	-0.1428879	0.12269301	0.14898436
ISI_adjBMI	LongTermHypoxia	SWAT	PC2	99.0	0.01104382	0.44704832	3.51e-06	7.22e-06
ISI_adjBMI	LowGlucose	SWAT	PC2	118.0	-0.0044812	-0.2055279	0.02556674	0.03408898
LDL	basal	SWAT	PC2	118.0	0.02541945	0.24090901	0.0085912	0.01242983
LDL	FFA	SWAT	PC2	118.0	0.02842663	0.36931097	3.86e-05	7.2e-05
LDL	LongTermHypoxia	SWAT	PC2	99.0	0.04825831	0.62797843	3.47e-12	1.24e-11
LDL	LowGlucose	SWAT	PC2	118.0	-0.009748	-0.1705257	0.06486151	0.08092812
T1D	basal	SWAT	PC2	118.0	0.02728773	0.40633812	4.98e-06	9.96e-06
T1D	FFA	SWAT	PC2	118.0	0.01460589	0.34152128	0.00015381	0.00027524
T1D	LongTermHypoxia	SWAT	PC2	99.0	0.03722126	0.77906005	2.21e-21	1.58e-20
T1D	LowGlucose	SWAT	PC2	118.0	0.0067571	0.18088859	0.04996798	0.06410986
T2D	basal	SWAT	PC2	118.0	0.00957848	0.13932864	0.13239235	0.15933946
T2D	FFA	SWAT	PC2	118.0	-0.0162272	-0.3811321	2.06e-05	3.95e-05
T2D	LongTermHypoxia	SWAT	PC2	99.0	0.02267379	0.51004958	6.94e-08	1.85e-07
T2D	LowGlucose	SWAT	PC2	118.0	-0.024068	-0.5227163	1.27e-09	3.74e-09
TG	basal	SWAT	PC2	118.0	0.04994117	0.42521835	1.59e-06	3.43e-06
TG	FFA	SWAT	PC2	118.0	0.02065093	0.28066398	0.00208074	0.00321568
TG	LongTermHypoxia	SWAT	PC2	99.0	0.06103891	0.71448139	1.01e-16	5.48e-16
TG	LowGlucose	SWAT	PC2	118.0	0.00197177	0.03259002	0.72608147	0.73691851
vatAsatRatio	basal	SWAT	PC2	118.0	0.03089064	0.30742218	0.00070841	0.00117493
vatAsatRatio	FFA	SWAT	PC2	118.0	0.03021886	0.44246401	5.26e-07	1.21e-06
vatAsatRatio	LongTermHypoxia	SWAT	PC2	99.0	0.04548348	0.63076198	2.61e-12	9.86e-12
vatAsatRatio	LowGlucose	SWAT	PC2	118.0	0.00485112	0.0833686	0.36943184	0.39875183
WHRadjBMI	basal	SWAT	PC2	118.0	0.00741359	0.09943073	0.28405541	0.31407753
WHRadjBMI	FFA	SWAT	PC2	118.0	0.01078845	0.17726441	0.05481712	0.06967409
WHRadjBMI	LongTermHypoxia	SWAT	PC2	99.0	0.02217564	0.50261708	1.15e-07	3e-07
WHRadjBMI	LowGlucose	SWAT	PC2	118.0	-0.0168844	-0.3452188	0.00012892	0.00023378
