## Supplemental Table 1-33 for "Metabolic disease-relevant stimuli unmask context-dependent genetic regulation of cardiometabolic loci in human adipocytes": Table_S22_Genomic_distributions_of_single_cell_context_eQTLs.csv

cell state	Stimulation	Total N of eQTLs at basel	N of promoter eQTLs at basel	Total N of eQTLs under stimulation	N of promoter eQTLs under stimulation
Adipocytes	Hypoxia	676.0	244.0	664.0	121.0
Adipocytes	LowGlucose	676.0	244.0	975.0	193.0
Adipocytes	FFA	676.0	244.0	193.0	43.0
SWAT_cells	FFA	654.0	227.0	1122.0	188.0
SWAT_cells	LowGlucose	654.0	227.0	168.0	34.0
SWAT_cells	Hypoxia	654.0	227.0	56.0	6.0
