## Supplemental Table 1-33 for "Metabolic disease-relevant stimuli unmask context-dependent genetic regulation of cardiometabolic loci in human adipocytes": Table_S26_Binding_TFs_at_NCOR2_locus.csv

SNP_id	REF	ALT	geneSymbol_std	tf_family	providerName	seqMatch	pctRef	pctAlt	scoreRef	scoreAlt	alleleDiff	alleleEffectSize	effect
chr12:123949358:C:T	C	T	NEUROD2	bHLH	NDF2_HUMAN.H11MO.0.B	gagccatcTgcaatctt	0.78621688	0.97756432	8.17174575	10.1492125	1.9774668	0.19048772	strong
chr12:123991393:A:G	A	G	USF1	bHLH	USF1_HUMAN.H11MO.0.A	agcagacacatGggtataaaggc	0.66852929	0.81505891	9.13843998	11.115063	1.976623	0.14523484	strong
chr12:123991393:A:G	A	G	MITF	bHLH	MITF_HUMAN.H11MO.0.A	cagacacatGggtataaag	0.66983897	0.83615089	7.96533312	9.91994797	1.95461486	0.16500742	strong
chr12:123949358:C:T	C	T	NEUROD1	bHLH	NDF1_HUMAN.H11MO.0.A	agagccatcTgcaatctta	0.79372092	0.96625013	9.0423189	10.9969338	1.95461486	0.17176946	strong
chr12:123949358:C:T	C	T	ATOH1	bHLH	ATOH1_HUMAN.H11MO.0.B	gagccatcTgcaatctt	0.79314489	0.97361007	8.64892479	10.6035396	1.95461486	0.17949754	strong
chr12:123949358:C:T	C	T	TCF4	bHLH	TFE2_HUMAN.H11MO.0.A	gagagccatcTgcaatcttac	0.73437865	0.92168386	7.62451851	9.55248369	1.92796518	0.18612208	strong
chr12:123991393:A:G	A	G	USF2	bHLH	USF2_HUMAN.H11MO.0.A	agggagcagcagacacatGggtataaaggcagggttt	0.6414769	0.78589988	8.81027647	10.7382416	1.92796518	0.14180013	strong
chr12:124054990:C:A	C	A	MBD2	Methyl_binding	MBD2_HUMAN.H11MO.0.B	cgaaattagcCggccgtggtg	0.95996371	0.76481088	9.54967269	7.63552359	-1.9141491	-0.1925245	strong
chr12:123949358:C:T	C	T	MYOG	bHLH	MYOG_HUMAN.H11MO.0.B	ctgagagccatcTgcaatcttacag	0.66479126	0.82950338	7.82891058	9.74069451	1.91178393	0.16312681	strong
chr12:123949358:C:T	C	T	MYOD1	bHLH	MYOD1_HUMAN.H11MO.0.A	tgctgagagccatcTgcaatcttacagta	0.6961286	0.86095426	8.21009806	10.1141887	1.90409064	0.16245862	strong
chr12:124054990:C:A	C	A	ZNF329	Other	ZN329_HUMAN.H11MO.0.C	ctaaaaatacgaaattagcAggccgtggtggcacatgcc	0.59111601	0.67350123	13.9513939	15.8554727	1.9040788	0.08136575	strong
chr12:123991393:A:G	A	G	NEUROD1	bHLH	NDF1_HUMAN.H11MO.0.A	cagacacatGggtataaag	0.67168388	0.83844703	7.65973913	9.54902918	1.88929005	0.16602879	strong
chr12:124054990:C:A	C	A	ZFX	Zinc_finger	ZFX_HUMAN.H11MO.0.A	gaaattagcAggccgtggt	0.78568964	0.97541006	7.95002787	9.83756293	1.88753507	0.18721443	strong
chr12:123949358:C:T	C	T	ASCL1	bHLH	ASCL1_HUMAN.H11MO.0.A	gctgagagccatcTgcaatcttacagt	0.74246461	0.9131461	8.17200622	10.0158012	1.84379497	0.16832093	strong
chr12:123991393:A:G	A	G	MXI1	bHLH	MXI1_HUMAN.H11MO.0.A	agcagcagacacatGggtataaaggcagg	0.675117	0.8894831	5.98426345	7.80640855	1.8221451	0.2083447	strong
chr12:123949358:C:T	C	T	BHLHA15	bHLH	BHA15_HUMAN.H11MO.0.B	gagagccatcTgcaatcttac	0.67934192	0.84489562	7.49600781	9.29383755	1.79782973	0.16376372	strong
chr12:123949358:C:T	C	T	PTF1A	bHLH	PTF1A_HUMAN.H11MO.0.B	cgttgctgagagccatcTgcaatcttacagtattt	0.70099282	0.89205552	6.82425446	8.60126838	1.77701392	0.18500491	strong
chr12:123955563:C:A	C	A	YY1	Zinc_finger	TYY1_HUMAN.H11MO.0.A	taactgataggCcttcttttatc	0.76438068	0.64293948	11.331094	9.56149968	-1.7695943	-0.1198551	strong
chr12:123955563:C:A	C	A	ZFX	Zinc_finger	ZFX_HUMAN.H11MO.0.A	actgataggCcttctttta	0.9415513	0.76388852	9.50070093	7.73312772	-1.7675732	-0.1753161	strong
chr12:123991393:A:G	A	G	MYCN	bHLH	MYCN_HUMAN.H11MO.0.A	agcagacacatGggtataaaggc	0.64711354	0.84309557	5.95058184	7.69918398	1.74860214	0.19217255	strong
chr12:123991393:A:G	A	G	TFE3	bHLH	TFE3_HUMAN.H11MO.0.B	cagacacatGggtataaag	0.62158192	0.76586509	7.48308962	9.17659022	1.6935006	0.14201607	strong
chr12:123991393:A:G	A	G	MYC	bHLH	MYC_HUMAN.H11MO.0.A	gcagacacatGggtataaagg	0.75241953	0.93196679	7.2222473	8.91395626	1.69170896	0.17705015	strong
chr12:123955563:C:A	C	A	ZNF586	Other	ZN586_HUMAN.H11MO.0.C	acctgacttaactgataggCcttcttttatccatttgtg	0.61614251	0.56004599	18.646317	16.9601473	-1.6861697	-0.0558622	strong
chr12:123949358:C:T	C	T	ZBTB18	Zinc_finger	ZBT18_HUMAN.H11MO.0.C	gagagccatcTgcaatcttac	0.69326577	0.87694448	6.31739939	7.95972415	1.64232477	0.18127206	strong
chr12:123991393:A:G	A	G	NEUROD2	bHLH	NDF2_HUMAN.H11MO.0.B	agacacatGggtataaa	0.68966536	0.84670118	7.1739407	8.79681651	1.62287581	0.15633026	strong
chr12:123949358:C:T	C	T	OLIG2	bHLH	OLIG2_HUMAN.H11MO.0.B	cgttgctgagagccatcTgcaatcttacagtattt	0.69390459	0.89071031	5.57064915	7.07694331	1.50629417	0.19034692	strong
chr12:124054990:C:A	C	A	ZNF770	Other	ZN770_HUMAN.H11MO.0.C	tactaaaaatacgaaattagcAggccgtggtggcacatgcctg	0.61013484	0.71773338	8.9618203	10.4555012	1.4936809	0.10391604	strong
chr12:123949358:C:T	C	T	NHLH1	bHLH	HEN1_HUMAN.H11MO.0.C	agcgttgctgagagccatcTgcaatcttacagtatttgc	0.62653744	0.72476783	9.83816341	11.3226186	1.48445521	0.09588315	strong
chr12:123991393:A:G	A	G	BMAL1	bHLH	BMAL1_HUMAN.H11MO.0.A	gcagacacatGggtataaagg	0.77573673	0.93794002	7.03397289	8.47799367	1.44402077	0.15990512	strong
chr12:123949358:C:T	C	T	TCF4	bHLH	ITF2_HUMAN.H11MO.0.C	agagccatcTgcaatctta	0.75249733	0.94408028	5.79943929	7.22434232	1.42490303	0.18649961	strong
chr12:123949358:C:T	C	T	MYF6	bHLH	MYF6_HUMAN.H11MO.0.C	gccatcTgcaatc	0.77170817	0.95077241	5.5481826	6.77540972	1.22722712	0.17253798	strong
chr12:124054990:C:A	C	A	FEZF1	Zinc_finger	FEZF1_HUMAN.H11MO.0.C	acgaaattagcAggccgtggtgg	0.73274379	0.87714784	5.74733439	6.83681825	1.08948387	0.1403305	strong
chr12:123949358:C:T	C	T	TCF4	bHLH	HTF4_HUMAN.H11MO.0.A	agagccatcTgcaatctta	0.76427771	0.89440674	6.32043289	7.37814545	1.05771257	0.12841886	strong
chr12:123991393:A:G	A	G	OLIG2	bHLH	OLIG2_HUMAN.H11MO.0.B	gggagcagcagacacatGggtataaaggcagggtt	0.69896889	0.82710011	5.60940986	6.59008923	0.98067937	0.12392619	strong
chr12:123949358:C:T	C	T	ZSCAN22	Other	ZSC22_HUMAN.H11MO.0.C	ttgctgagagccatcCgcaatcttacagtat	0.73750922	0.65877042	9.30186215	8.342047	-0.9598152	-0.0767755	strong
chr12:123991393:A:G	A	G	CLOCK	bHLH	CLOCK_HUMAN.H11MO.0.C	gcagcagacacatGggtataaaggcag	0.72161353	0.92740849	3.6530997	4.59655388	0.94345418	0.19139544	strong
chr12:123949358:C:T	C	T	LYL1	bHLH	LYL1_HUMAN.H11MO.0.A	gctgagagccatcTgcaatcttacagt	0.71263802	0.91012857	3.63795092	4.57257232	0.9346214	0.18700328	strong
chr12:123955563:C:A	C	A	NR1I2	Nuclear_receptor	NR1I2_HUMAN.H11MO.0.C	cctgacttaactgataggActtcttttatccatttgt	0.73127115	0.81320736	7.15909243	7.93400915	0.77491672	0.07988328	strong
chr12:123949358:C:T	C	T	ZFP42	Zinc_finger	ZFP42_HUMAN.H11MO.0.A	tgagagccatcTgcaatcttaca	0.77295158	0.84461296	8.15190258	8.88054115	0.72863857	0.06965628	strong
chr12:124054990:C:A	C	A	MAFF	bZIP	MAFF_HUMAN.H11MO.0.B	aaaaatacgaaattagcAggccgtggtggcacatg	0.66740799	0.74898829	5.92488619	6.58035571	0.65546952	0.07624267	weak
chr12:123949358:C:T	C	T	YY1	Zinc_finger	TYY1_HUMAN.H11MO.0.A	tgagagccatcCgcaatcttaca	0.80954162	0.77597056	11.9891617	11.4999772	-0.4891844	-0.0331326	weak
chr12:123991393:A:G	A	G	ZNF41	Other	ZNF41_HUMAN.H11MO.0.C	gaacagggagcagcagacacatAggtataaaggcagggtttcacct	0.702546	0.67204258	9.98447797	9.57755222	-0.4069257	-0.0291648	weak
