## Supplemental Table 1-33 for "Metabolic disease-relevant stimuli unmask context-dependent genetic regulation of cardiometabolic loci in human adipocytes": Table_S30_SMR_3_way_regulatory_cascade.csv

cell_state	trait	caPeak	eGene	instrument_SNP	caPeak_eGene_b_SMR	caPeak_eGene_p_SMR	caPeak_eGene_p_HEIDI	caPeak_eGene_nsnp_HEIDI	caPeak_trait_b_SMR	caPeak_trait_p_SMR	caPeak_trait_p_HEIDI	caPeak_trait_nsnp_HEIDI	eGene_trait_b_SMR	eGene_trait_p_SMR	eGene_trait_p_HEIDI	eGene_trait_nsnp_HEIDI	direction_concordant	caPeak_trait_coloc_PP4	eGene_trait_coloc_PP4	both_QTL_trait_coloc_supported
AMSC_quiescent	BMI	chr2:33158414-33158915	AC019127.1	rs6728094	0.445952	1.34e-10	0.9027279	19.0	-0.00693949	1.64e-06	0.01866612	20.0	-0.015526	3.59e-05	0.09650585	13.0	True			False
AMSC_quiescent	BMI	chr12:122064000-122064501	AC156455.1	rs11835818	0.494108	3.03e-08	0.9887385	13.0	0.0148698	4.07e-09	0.05724369	11.0	0.0294438	8.23e-08	0.1496967	12.0	True			False
AMSC_quiescent	BMI	chr2:33158414-33158915	LTBP1	rs6728094	0.496285	2.85e-12	0.8118496	19.0	-0.00693949	1.64e-06	0.01866612	20.0	-0.0141185	2.04e-05	0.1024501	15.0	True			False
AMSC_quiescent	BMI	chr6:25992380-25992881	U91328.1	rs10484432	0.767825	2.13e-06	0.8356946	20.0	0.0149479	3.2e-06	0.043881	20.0	0.0189956	2.59e-06	0.5086202	20.0	True	0.89503	0.96972	True
AMSC_quiescent	HDL	chr6:116060601-116061102	FRK	rs1999929	0.255748	1.24e-06	0.9128169	20.0	0.011471	3.45e-13	0.1799573	20.0	0.0447905	2.89e-06	0.5102811	10.0	True		0.964339	False
AMSC_quiescent	HDL	chr6:42978989-42979490	PEX6	rs3818554	0.185224	2.59e-08	0.3981572	14.0	0.0156354	1.28e-15	0.2616402	14.0	0.0860708	1.18e-08	0.1140329	12.0	True	0.99797	0.997416	True
AMSC_quiescent	LDL	chr6:116060601-116061102	FRK	rs1999929	0.255748	1.24e-06	0.9128169	20.0	0.014171	4.63e-16	0.2518479	20.0	0.0553331	1.05e-06	0.5901129	10.0	True			False
AMSC_quiescent	LDL	chr6:42978989-42979490	PEX6	rs3818554	0.185224	2.59e-08	0.3981572	14.0	-0.0120436	2.83e-12	0.5623208	14.0	-0.0662983	1.16e-07	0.04557742	12.0	True			False
AMSC_quiescent	LDL	chr8:143995754-143996255	PLEC	rs7014582	0.210752	3.08e-06	0.5080286	12.0	-0.0205987	2.44e-09	0.01164973	12.0	-0.11108	7.38e-09	0.09357395	11.0	True			False
AMSC_quiescent	LDL	chr15:74958395-74958896	RPP25	rs35556055	0.453901	1.03e-06	0.1849105	20.0	-0.0125767	2.34e-09	0.08092347	20.0	-0.0276629	3.66e-06	0.419264	18.0	True			False
AMSC_quiescent	LDL	chr15:74957173-74957674	SCAMP5	rs35556055	0.741108	1.36e-07	0.8825767	20.0	-0.0142463	1.2e-07	0.01859215	20.0	-0.0192089	3.14e-08	0.09722528	20.0	True			False
AMSC_quiescent	LDL	chr15:74958395-74958896	SCAMP5	rs35556055	0.654256	2.87e-09	0.8620731	20.0	-0.0125767	2.34e-09	0.08092347	20.0	-0.0192089	3.14e-08	0.09722528	20.0	True			False
AMSC_quiescent	T2D	chr8:22622293-22622794	C8orf58	rs1059592	-0.308061	1.22e-07	0.1712612	18.0	-0.028134	8.74e-07	0.1970221	18.0	0.079476	8.46e-06	0.2089707	12.0	True	0.976623	0.946878	True
AMSC_quiescent	TG	chr17:47695366-47695867	TBKBP1	rs2013383	0.220721	8.77e-07	0.6558536	20.0	0.00922066	1.76e-07	0.02529356	20.0	0.0417954	3.06e-05	0.168106	14.0	True			False
AMSC_quiescent	WHRadjBMI	chr8:11995112-11995613	AC107918.6	rs4841662	0.550952	8.8e-09	0.913274	20.0	0.012261	2.26e-16	0.4807089	20.0	0.0222013	6.99e-07	0.6857507	20.0	True			False
Adipogenic_FFA	WHRadjBMI	chr2:190871467-190871968	GLS	rs11696087	0.160631	2.73e-06	0.3968236	12.0	-0.013408	1.37e-06	0.1010746	12.0	-0.353765	7.45e-06	0.01993464	12.0	True			False
Adipogenic_basal	BMI	chr2:24856650-24857151	ADCY3	rs1541984	0.374493	4.29e-06	0.4490191	14.0	0.0328367	5.12e-15	0.03559138	14.0	0.0919885	7.12e-09	0.2753532	14.0	True		0.856921	False
Adipogenic_basal	BMI	chr1:205849946-205850447	PM20D1	rs708727	-0.490867	2.02e-06	0.736978	18.0	0.00984125	1.79e-08	0.882025	16.0	-0.0193566	2.14e-06	0.05266584	17.0	True	0.999853	0.989963	True
Adipogenic_basal	FI	chr12:123996083-123996584	CCDC92	rs7975482	0.25454	1.34e-06	0.2463321	19.0	-0.0135002	2.84e-06	0.1082455	19.0	-0.0529958	6.4e-06	0.9676955	19.0	True	0.988636	0.985345	True
Adipogenic_basal	LDL	chr15:74958395-74958896	SCAMP5	rs35556055	0.620795	1.1e-06	0.6478158	20.0	-0.0149435	1.38e-07	0.408472	20.0	-0.0270315	7.2e-08	0.1722403	20.0	True			False
Adipogenic_basal	T2D	chr1:205849946-205850447	PM20D1	rs708727	-0.490867	2.02e-06	0.736978	18.0	0.0206578	1.42e-07	0.06584886	18.0	-0.0406314	6.37e-06	0.01477086	20.0	True			False
Adipogenic_basal	TG	chr22:29081801-29082302	KREMEN1	rs134609	0.46437	1.42e-09	0.9731331	16.0	-0.00685896	5.36e-08	0.03396657	16.0	-0.0156403	2.6e-06	0.1035283	13.0	True			False
Adipogenic_basal	TG	chr4:140887381-140887882	RNF150	rs1863307	0.4087	2.75e-10	0.8567411	13.0	0.00881198	6.73e-08	0.1816711	13.0	0.0204235	6.93e-07	0.2616813	12.0	True			False
Adipogenic_basal	WHRadjBMI	chr17:45733091-45733592	ARL17B	rs11012	0.731164	2.17e-08	0.4611199	20.0	0.0120709	3.3e-09	0.02248537	20.0	0.0153619	1.03e-06	0.1192146	20.0	True	0.758726	0.874117	True
Adipogenic_basal	WHRadjBMI	chr7:26357369-26357870	SNX10	rs1534696	0.501996	7.91e-11	0.9583133	12.0	-0.019581	3.89e-28	0.8086358	12.0	-0.0390776	1.17e-10	0.02839578	13.0	True			False
Adipogenic_basal	gfatadjBMI	chr22:29081801-29082302	KREMEN1	rs134609	0.46437	1.42e-09	0.9731331	16.0	0.0302075	2.8e-06	0.09378647	16.0	0.0688814	2.82e-05	0.1796635	13.0	True			False
SWAT_basal	BMI	chr15:74958395-74958896	SCAMP5	rs35556055	0.617601	2.26e-06	0.2392674	20.0	-0.0108057	6.28e-06	0.04187703	20.0	-0.0149281	1.68e-05	0.0547645	20.0	True			False
SWAT_basal	HDL	chr11:68855378-68855879	IGHMBP2	rs673821	0.138536	1e-05	0.83113	20.0	-0.0111467	1.7e-15	0.07592938	20.0	-0.0807104	4.4e-07	0.08426524	17.0	True	0.8583	0.894822	True
SWAT_basal	LDL	chr8:143933761-143934262	PLEC	rs11784762	-0.13786	7.81e-06	0.2274807	11.0	0.0208939	7.57e-14	0.06201928	11.0	-0.124914	1.21e-07	0.03268323	11.0	True			False
SWAT_basal	LDL	chr15:74957173-74957674	SCAMP5	rs35556055	0.656392	4.96e-06	0.6775095	20.0	-0.0136191	1.33e-08	0.309522	20.0	-0.0177029	3.19e-08	0.2987824	20.0	True			False
SWAT_basal	T2D	chr8:22622293-22622794	C8orf58	rs720745	-0.239326	8.56e-06	0.1810948	16.0	-0.0281215	7.42e-07	0.35709	16.0	0.0940441	8.61e-06	0.2551142	12.0	True	0.977077	0.941535	True
