## Supplemental Table 1-33 for "Metabolic disease-relevant stimuli unmask context-dependent genetic regulation of cardiometabolic loci in human adipocytes": Table_S31_Adipose_biological_processes_after_CITED2_knockdown.csv

gene	collection	theme	ID	direction	NES	setSize	n_leading_edge	pvalue	p.adjust	core_enrichment
CITED2	REACTOME	adipose-inflammation	REACTOME_CHEMOKINE_RECEPTORS_BIND_CHEMOKINES	Activated (KD up)	2.21899781	10.0	9.0	1.94e-07	0.00023887	CXCL8/CXCL3/CCL2/CXCL1/CXCL2/CCR10/ACKR4/ACKR3/CCL19
CITED2	GO_BP	FA/lipid-metabolism	GOBP_MONOCARBOXYLIC_ACID_METABOLIC_PROCESS	Suppressed (KD down)	-1.6033275	451.0	121.0	3.89e-07	0.00166051	XYLB/PRMT3/BTD/ECHDC2/PTGR2/CBR4/GIT1/SIRT6/SCP2/MTHFD1L/ALDOA/CYP2U1/ABHD3/CCDC92/LYPLA1/MLYCD/DLD/ACAT2/PRKAB2/ME2/ANGPTL4/ADIPOR1/PPARGC1A/GALK1/NUDT12/MCRIP2/GATD1/DBI/MTHFS/NR1D1/ARMC5/GSTM2/HAGH/ME1/PRKAG2/TYSND1/FABP5/ACOX1/ACSF2/HADH/ELOVL6/PTGS2/ETFDH/BDH2/DECR1/MLXIPL/PTGIS/CD36/MPC2/FAH/MSMO1/THEM4/PANK4/ACAA2/SORD/CRAT/PPARG/CYP46A1/PGM1/ATP8B1/UCP2/ABCD2/HACD4/HYI/IL1B/SLC27A5/PDK2/P…
CITED2	KEGG	PPAR	KEGG_PPAR_SIGNALING_PATHWAY	Suppressed (KD down)	-2.2080507	46.0	21.0	1.35e-05	0.00183894	SCP2/ANGPTL4/PLIN1/DBI/ME1/FABP5/ACOX1/CD36/PPARG/SLC27A5/SCD/FADS2/GK/NR1H3/FABP4/ADIPOQ/ACOX2/ACSL5/LPL/CPT1C/PCK1
CITED2	CGP	adipogenesis	BURTON_ADIPOGENESIS_6	Suppressed (KD down)	-1.7699518	166.0	74.0	1.63e-05	0.01147367	UQCRQ/NDUFA9/ACAD9/ALAS1/UQCRB/SAMM50/HSD17B4/FMC1/MPDU1/SLC25A1/PHTF2/CYB5B/FASN/CMBL/UNC119/NDUFS1/NDUFC1/PSEN2/DBT/CAT/NOCT/SUCLG1/BCKDHB/COX7B/NDUFS3/ADCY6/GPD1/AGPAT3/SCP2/DLD/HIBCH/PLIN4/APMAP/PLA2G12A/CS/ME1/CYB5A/HADH/SOWAHC/ETFDH/DECR1/AOC3/FAH/CDKN2C/TP53INP2/PNPLA2/TST/PEX19/ACAA2/TAB3/ABCD2/CAVIN2/PPP2R5A/C9orf72/RETSAT/UCK1/DLAT/G0S2/DGAT1/NR1H3/PRXL2A/C6orf136/PGM2/THRSP/CAMP/KAT2B/…
CITED2	CGP	ECM	NABA_MATRISOME_ASSOCIATED	Activated (KD up)	1.69069785	288.0	102.0	1.95e-05	0.01147367	WNT7B/FGF10/CXCL8/ADAMTS3/CXCL3/CCL2/MMP15/MEGF6/ADAMTS17/CXCL1/EGFL7/SERPINB9/EMCN/ITIH5/CXCL2/FREM3/EREG/SEMA6D/BMP2/HHIP/VEGFA/NRG4/ISM1/IL17D/IGF1/LOXL4/MMP11/HYAL1/FGF12/CCBE1/FGF14/TGFB3/EGLN3/ADAMTS10/IGF2/C1QTNF3/FGF18/TNFSF9/HYAL3/GDNF/HGF/CCL19/GDF15/CTSS/CLEC2B/HTRA3/ADAM19/ADAMTSL1/NTF3/IL6/ELFN1/WNT9A/TNFSF13B/INHBB/BMP6/COLEC12/ADAMTS1/MMP7/FAM20A/P4HA3/PSPN/SERPINI1/ADAMTS12/OVGP1/…
CITED2	CGP	ECM	NABA_MATRISOME	Activated (KD up)	1.52850042	438.0	137.0	2.98e-05	0.01230369	WNT7B/FGF10/CXCL8/ADAMTS3/LGI2/CXCL3/CCL2/MMP15/MEGF6/ADAMTS17/CXCL1/FRAS1/EGFL7/SERPINB9/EMCN/ITIH5/CXCL2/FREM3/EREG/COL8A1/SEMA6D/BMP2/HHIP/SPARCL1/VEGFA/COL15A1/NTN4/COCH/GLDN/NRG4/AEBP1/ISM1/IL17D/IGF1/LOXL4/MMP11/HYAL1/FGF12/CCBE1/FGF14/TGFB3/EGLN3/LAMA3/ADAMTS10/IGF2/C1QTNF3/FGF18/TNFSF9/HYAL3/GDNF/HGF/CCL19/COL4A5/GDF15/CTSS/CLEC2B/HTRA3/ADAM19/ADAMTSL1/NTF3/LTBP1/IL6/RSPO1/PODNL1/IGFBP2/E…
CITED2	GO_BP	FA/lipid-metabolism	GOBP_FATTY_ACID_METABOLIC_PROCESS	Suppressed (KD down)	-1.6298023	291.0	77.0	1.01e-05	0.01440015	ECHDC2/PTGR2/CBR4/SCP2/CYP2U1/ABHD3/CCDC92/LYPLA1/MLYCD/ACAT2/PRKAB2/ANGPTL4/ADIPOR1/PPARGC1A/MCRIP2/DBI/ARMC5/GSTM2/PRKAG2/TYSND1/FABP5/ACOX1/ACSF2/HADH/ELOVL6/PTGS2/ETFDH/BDH2/DECR1/MLXIPL/PTGIS/CD36/MSMO1/THEM4/ACAA2/CRAT/PPARG/ABCD2/HACD4/IL1B/SLC27A5/PDK2/PLA2G4A/SCD/FADS2/ACSM3/PTGDS/PDK1/NR1H3/CYGB/GSTM4/HACD2/ACOT2/LPIN1/KAT2B/ABCD1/ACSM5/ADIPOQ/ACOX2/HACL1/CYP1B1/C3/GGT5/ACSL5/PDK3/PRKAR…
CITED2	REACTOME	FA/lipid-metabolism	REACTOME_FATTY_ACID_METABOLISM	Suppressed (KD down)	-1.8755333	122.0	41.0	4.06e-05	0.02495067	PCTP/PTGR2/CBR4/SCP2/CYP2U1/MLYCD/PRKAB2/MMAA/DBI/PPT2/SLC25A20/PRKAG2/ACOX1/ACSF2/HADH/ELOVL6/PTGS2/DECR1/PTGIS/THEM4/ACAA2/CRAT/HACD4/PLA2G4A/SCD/FADS2/ACSM3/PTGDS/HACD2/THRSP/ACOT2/ABCD1/ACOX2/HACL1/CYP1B1/GGT5/ACSL5/HPGD/ELOVL4/PECR/ACBD4
CITED2	GO_BP	FA/lipid-metabolism	GOBP_MONOCARBOXYLIC_ACID_BIOSYNTHETIC_PROCESS	Suppressed (KD down)	-1.781503	150.0	47.0	2.34e-05	0.02496081	PRMT3/CBR4/SCP2/MTHFD1L/ABHD3/MLYCD/PRKAB2/ANGPTL4/GATD1/NR1D1/ARMC5/GSTM2/PRKAG2/FABP5/ACOX1/ELOVL6/PTGS2/MLXIPL/PTGIS/CYP46A1/ABCD2/HACD4/IL1B/SLC27A5/PLA2G4A/SCD/OSBPL7/FADS2/ACSM3/PTGDS/DHRS9/NR1H3/GSTM4/HACD2/STARD4/KAT2B/ABCD1/PROX1/ACSM5/ACOX2/RDH10/HSD3B7/ELOVL4/PECR/LPL/ALDH1A2/APOC1
CITED2	GO_CC	lipoprotein/cholesterol	GOCC_HIGH_DENSITY_LIPOPROTEIN_PARTICLE	Suppressed (KD down)	-2.2855538	12.0	6.0	4.15e-05	0.02514876	APOO/APOE/SAA2/LCAT/SAA1/APOC1
CITED2	HALLMARK	adipogenesis	HALLMARK_ADIPOGENESIS	Suppressed (KD down)	-1.5063064	188.0	69.0	0.0011316	0.05658012	MRPL15/GPHN/ECH1/RAB34/PPP1R15B/DBT/MGST3/CAT/PPM1B/SUCLG1/GPAM/PEMT/GADD45A/COQ9/DNAJB9/SSPN/IDH1/YWHAG/COX7B/NDUFS3/ADCY6/MTCH2/AGPAT3/CD302/SCP2/ALDOA/DLD/HIBCH/ANGPTL4/PHLDB1/MIGA2/ANGPT1/CS/ME1/ACOX1/HADH/SOWAHC/ELOVL6/DECR1/CD36/CHCHD10/FAH/CDKN2C/COL4A1/STAT5A/TST/ACAA2/CRAT/PPARG/PGM1/UCP2/CAVIN2/RETSAT/SLC5A6/UCK1/DLAT/DGAT1/ATL2/FZD4/ALDH2/ITGA7/FABP4/SLC19A1/ADIPOQ/C3/DHCR7/APOE/LPL/LI…
CITED2	KEGG	adipose-inflammation	KEGG_CYTOKINE_CYTOKINE_RECEPTOR_INTERACTION	Activated (KD up)	1.6765656	96.0	32.0	0.00208871	0.0892923	CXCL8/CXCL3/CCL2/CXCL1/CXCL2/TNFRSF10A/BMP2/VEGFA/TNFRSF6B/CCR10/TGFB3/IL3RA/IL15RA/CSF1R/TNFSF9/ACVR2B/HGF/CCL19/IL6/BMPR1B/TNFRSF14/TNFSF13B/INHBB/TNFRSF21/IL4R/TNFSF12/FLT3LG/PDGFA/IL15/CCL8/PDGFC/CLCF1
CITED2	CGP	adipogenesis	LI_ADIPOGENESIS_BY_ACTIVATED_PPARG	Suppressed (KD down)	-2.1562711	16.0	9.0	0.00039866	0.09481967	AOC3/PPARG/SCD/DGAT1/NR1H3/FABP4/ADIPOQ/AGT/LIPE
CITED2	GO_CC	FA/lipid-metabolism	GOCC_PROTEIN_LIPID_COMPLEX	Suppressed (KD down)	-2.2004425	22.0	6.0	0.00031661	0.09593425	APOE/SAA2/LPL/LCAT/SAA1/APOC1
CITED2	GO_MF	adipose-inflammation	GOMF_CHEMOKINE_RECEPTOR_BINDING	Activated (KD up)	1.92940528	17.0	5.0	0.00048071	0.14196934	CXCL8/CXCL3/CCL2/CXCL1/CXCL2
CITED2	GO_MF	FA/lipid-metabolism	GOMF_FATTY_ACID_BINDING	Suppressed (KD down)	-1.9688006	22.0	9.0	0.00156711	0.15427359	GSTM2/FABP5/ACOX1/PPARG/PTGDS/FABP4/ACOX2/CRABP1/APOC1
CITED2	GO_MF	adipose-inflammation	GOMF_CYTOKINE_ACTIVITY	Activated (KD up)	1.78322584	72.0	27.0	0.00096944	0.15427359	WNT7B/CXCL8/CXCL3/CCL2/CXCL1/CXCL2/BMP2/VEGFA/IL17D/TGFB3/SECTM1/TNFSF9/CCL19/GDF15/IL6/WNT9A/TNFSF13B/INHBB/BMP6/TNFSF12/FLT3LG/CRLF1/IL16/IL15/CCL8/WNT5B/CLCF1
CITED2	GO_MF	ECM	GOMF_EXTRACELLULAR_MATRIX_STRUCTURAL_CONSTITUENT	Suppressed (KD down)	-1.6200863	105.0	38.0	0.00109717	0.15427359	DPT/NID2/CILP/MFAP5/SRPX2/COL5A3/COLQ/FBLN5/PODN/IMPG2/COL4A1/THSD4/FBLN2/EYS/MFAP4/FGL2/COL4A2/LTBP4/EDIL3/AGRN/TNC/TGFBI/COL13A1/BGN/EMILIN2/LAMC2/TFPI2/OGN/FBN2/COL14A1/ADIPOQ/EMILIN1/COL21A1/PRG4/COL4A6/TNXB/COMP/ASPN
CITED2	HALLMARK	lipoprotein/cholesterol	HALLMARK_BILE_ACID_METABOLISM	Suppressed (KD down)	-1.482902	74.0	25.0	0.0149328	0.18666003	PEX16/SCP2/ALDH9A1/MLYCD/NUDT12/EFHC1/PEX26/DHCR24/PEX11A/PEX19/CYP46A1/ABCD2/SLC27A5/RETSAT/FADS2/SLC29A1/IDH2/ABCD1/FDXR/HACL1/HSD3B7/ACSL5/PECR/LIPE/ISOC1
CITED2	KEGG	ECM	KEGG_ECM_RECEPTOR_INTERACTION	Suppressed (KD down)	-1.6747128	53.0	17.0	0.00715706	0.20397614	ITGA11/SDC4/ITGA1/COL5A3/CD36/COL4A1/COL4A2/AGRN/TNC/LAMC2/ITGA7/ITGA10/COL4A6/THBS4/TNXB/SV2A/COMP
CITED2	GO_BP	adipose-inflammation	GOBP_REGULATION_OF_INFLAMMATORY_RESPONSE	Suppressed (KD down)	-1.4683811	254.0	47.0	0.00048827	0.20834499	C15orf39/LACC1/PTGS2/NR4A3/PTGIS/FBXL2/STAT5A/ELF4/TNFRSF1B/PPARG/SRC/MDK/MGST2/PRKCD/EXTL3/IL1B/ELANE/TNC/IL1R2/SPHK1/NR1H3/TLR4/VAMP8/FABP4/GPER1/SLC39A8/ADIPOQ/TNFAIP3/FNDC4/C3/PLK2/TNFSF4/BST1/GSDMD/PRKAR2B/PRKAR1B/BAP1/APOE/CCN4/LPL/NFATC1/MYD88/PTPN6/AGT/SAA1/TSLP/IL1RL1
CITED2	GO_BP	lipoprotein/cholesterol	GOBP_REGULATION_OF_PLASMA_LIPOPROTEIN_PARTICLE_LEVELS	Suppressed (KD down)	-1.8889405	49.0	9.0	0.00059834	0.22587195	DGAT1/ADIPOQ/PCSK5/APOE/DGAT2/LPL/LCAT/AGT/APOC1
CITED2	GO_MF	lipoprotein/cholesterol	GOMF_ISOPRENOID_BINDING	Suppressed (KD down)	-1.8861054	14.0	6.0	0.00447322	0.23313368	FABP5/PTGDS/CYP26B1/ALDH1A2/CRABP1/RBP4
CITED2	GO_MF	adipose-inflammation	GOMF_CHEMOKINE_ACTIVITY	Activated (KD up)	1.82042477	12.0	5.0	0.00426608	0.23313368	CXCL8/CXCL3/CCL2/CXCL1/CXCL2
CITED2	REACTOME	lipoprotein/cholesterol	REACTOME_NR1H3_NR1H2_REGULATE_GENE_EXPRESSION_LINKED_TO_CHOLESTEROL_TRANSPORT_AND_EFFLUX	Suppressed (KD down)	-1.7824548	31.0	5.0	0.00418984	0.23990536	ARL4C/NR1H3/APOE/MOV10/APOC1
